# Scalable Computational Phenomics of Nuclear Morphology

**DOI:** 10.64898/2026.09.17.752335

**Authors:** Subhadeep Duari, Raidhani Shome, Adnan Raza, Saveena Solanki, Shiva Satija, Sourav Sinha, Suvendu Kumar, Sonam Chauhan, Arushi Sharma, Vishakha Gautam, Mudit Gupta, Debarka Sengupta, Gaurav Ahuja

## Abstract

Interpretable computational pathology is constrained by a trade-off between scalable learned representations and biologically explicit phenotypes. Here we present NucXplore, a nuclear phenomics framework that converts each hematoxylin-and-eosin (H&E)-stained nucleus into 129 explicitly defined features spanning morphology, chromatin, intensity, texture, color, and spatial context. A Rust-based implementation accelerates extraction 17.6-fold over the Python reference implementation. Across three histopathology cohorts, NucXplore outperformed classical descriptors and larger deep-learning embeddings while retaining feature attribution. Applied to human skin, hierarchical multiple-instance models resolved eight cellular compartments and decoded age and sun-exposure states, revealing a largely shared aging program with age and cell-specific exposure-dependent recalibration. Conditional flow matching and neural ODE integration transformed cross-sectional phenotypes into model-implied trajectories, uncovering a midlife velocity minimum, late-life re-acceleration, and cell-specific changes in trajectory magnitude and direction. Source-free domain adaptation enabled preliminary transfer of age-associated predictions to an independent hospital cohort. NucXplore thus unifies interpretable representation, high-performance computing, and dynamical modeling for cellular phenotyping from routine histology.
