## Supplementary Table 2 for "Scalable Computational Phenomics of Nuclear Morphology"

### Sheet: Package Versions
Module / environment	Entry type	Package / tool / dependency	Version / requirement
Pipeline orchestration	Package / tool	Nextflow	26.04.0
Pipeline orchestration	Package / tool	OpenJDK	22.0.1
Pipeline orchestration	Package / tool	Segmentation image	ahujalab/nucxplore-seg:latest
Pipeline orchestration	Package / tool	Prediction image	ahujalab/nucxplore-cell-type-prediction:latest
Pipeline orchestration	Package / tool	Micromamba base image	1.5.10
Crop and feature-extraction environment	Package	Python	3.10.20
Crop and feature-extraction environment	Package	NucXplore	0.2.0
Crop and feature-extraction environment	Package	NumPy	2.2.6
Crop and feature-extraction environment	Package	Pillow	12.0.0
Crop and feature-extraction environment	Package	TIFFSlide	2.5.1
Crop and feature-extraction environment	Package	SciPy	1.15.2
Crop and feature-extraction environment	Package	tifffile	2025.5.10
Crop and feature-extraction environment	Package	imagecodecs	2025.3.30
Rust NucXplore feature module	Rust crate	pyo3	0.22.6
Rust NucXplore feature module	Rust crate	numpy	0.22.1
Rust NucXplore feature module	Rust crate	ndarray	0.16.1
Rust NucXplore feature module	Rust crate	rayon	1.11.0
Rust NucXplore feature module	Rust crate	rustfft	6.4.1
Rust NucXplore feature module	Rust crate	num-complex	0.4.6
Rust NucXplore feature module	Rust crate	statrs	0.17.1
Rust NucXplore feature module	Rust crate	image	0.25.10
Rust NucXplore feature module	Rust crate	imageproc	0.25.0
Rust NucXplore feature module	Rust crate	wgpu	0.19.4
Rust NucXplore feature module	Rust crate	bytemuck	1.25.0
Rust NucXplore feature module	Rust crate	pollster	0.3.0
Rust NucXplore feature module	Rust crate	futures-intrusive	0.5.0
Rust NucXplore feature module	Rust crate	tracing	0.1.44
Rust NucXplore feature module	Rust crate	tracing-subscriber	0.3.23
Rust NucXplore feature module	Rust crate	serde	1.0.228
Rust NucXplore feature module	Rust crate	thiserror	1.0.69
Rust NucXplore feature module	Rust crate	anyhow	1.0.102
Rust NucXplore feature module	Package / tool	criterion	0.5.1
Rust NucXplore feature module	Package / tool	approx	0.5.1
Rust NucXplore feature module	Package / tool	Rust toolchain used by Docker	1.88.0
Rust NucXplore feature module	Package / tool	Maturin	>=1.5,<2.0
Rust NucXplore feature module	Dependency group	Core	numpy>=1.24,<3
Rust NucXplore feature module	Dependency group	Batch extra	pillow>=10,<12`, `scipy>=1.10,<2
Rust NucXplore feature module	Dependency group	Development	numpy>=1.24,<3`, `pytest>=7.0`, `pytest-benchmark>=4.0`, `pillow>=10.0`, `scikit-image>=0.19`, `scipy>=1.7
Segmentation module	Package	Python	3.9.25
Segmentation module	Package	PyTorch	1.13.1
Segmentation module	Package	TorchVision	0.14.1
Segmentation module	Package	TorchAudio	0.13.1
Segmentation module	Package	PyTorch CUDA	11.7
Segmentation module	Package	cellseg-models-pytorch	0.1.16
Segmentation module	Package	PyTorch Lightning	1.9.5
Segmentation module	Package	OmegaConf	2.3.0
Segmentation module	Package	timm	0.6.13
Segmentation module	Package	NumPy	1.23.5
Segmentation module	Package	SciPy	1.13.1
Segmentation module	Package	scikit-image	0.19.3
Segmentation module	Package	scikit-learn	1.6.1
Segmentation module	Package	Pillow	9.5.0
Segmentation module	Package	OpenCV Python	4.11.0.86
Segmentation module	Package	ImageIO	2.37.2
Segmentation module	Package	PyWavelets	1.6.0
Segmentation module	Package	tifffile	2024.8.30
Segmentation module	Package	numba	0.57.1
Segmentation module	Package	llvmlite	0.40.1
Segmentation module	Package	tqdm	4.67.3
Segmentation module	Package	torchmetrics	1.5.2
Segmentation module	Package	lightning-utilities	0.15.2
Segmentation module	Package	huggingface-hub	1.8.0
Segmentation module	Package	networkx	3.2.1
Segmentation module	Package	joblib	1.5.3
Segmentation module	Package	threadpoolctl	3.6.0
Segmentation module	Package	PyYAML	6.0.3
Cell-type prediction image	Package	Python	3.12
Cell-type prediction image	Package	NucXplore	0.3.0
Cell-type prediction image	Package	XGBoost	3.1.3
Cell-type prediction image	Package	scikit-learn	1.8.0
Cell-type prediction image	Package	NumPy	1.26.4
Cell-type prediction image	Package	pandas	2.2.3
Cell-type prediction image	Package	SciPy	1.14.1
Cell-type prediction image	Package	Pillow	10.4.0
Cell-type prediction image	Package	joblib	1.5.2
Cell-type prediction image	Package	threadpoolctl	3.6.0
Cell-type prediction image	Package	NVIDIA NCCL	2.31.2
Cell-type prediction image	Package	python-dateutil	2.9.0.post0
Cell-type prediction image	Package	pytz	2026.3.post1
Cell-type prediction image	Package	tzdata	2026.3
Cell-type prediction image	Package	six	1.17.0
