## Supplementary Table 3 for "Scalable Computational Phenomics of Nuclear Morphology"

### Sheet: Borkowski et al
Dataset profile
method	n_samples	n_features	effective_dim	n_colon_aca	n_colon_n	n_lung_aca	n_lung_n	n_lung_scc
NucXplore	3026138	129	129	1049547	1130463	302709	166081	377338
DINOv2_ViTB14	3026138	768	768	1049547	1130463	302709	166081	377338
EfficientNet_B0	3026138	1280	1280	1049547	1130463	302709	166081	377338
ResNet50	3026138	2048	2048	1049547	1130463	302709	166081	377338
ZernikeMoments	3026138	25	25	1049547	1130463	302709	166081	377338
BasicMorphometrics	3026138	7	7	1049547	1130463	302709	166081	377338
EllipticFourier	3026138	12	12	1049547	1130463	302709	166081	377338
Overall model performance
method	n_samples	n_features	effective_dim	acc_mean	acc_std	prec_mean	prec_std	rec_mean	rec_std	f1_mean	f1_std	auc_mean	auc_std	kappa_mean	kappa_std	mcc_mean	mcc_std
NucXplore	3026138	129	129	0.762423	0.000287	0.764616	0.000315	0.762423	0.000287	0.761235	0.000298	0.936516	0.000117	0.666903	0.000408	0.66834	0.000412
DINOv2_ViTB14	3026138	768	768	0.725801	0.000536	0.729221	0.000571	0.725801	0.000536	0.725891	0.000533	0.91772	8.4e-05	0.618167	0.000732	0.618746	0.00074
EfficientNet_B0	3026138	1280	1280	0.718069	0.000487	0.720302	0.000476	0.718069	0.000487	0.717087	0.000485	0.910921	0.000169	0.60652	0.000668	0.607591	0.000666
ResNet50	3026138	2048	2048	0.708191	0.000115	0.712935	0.000209	0.708191	0.000115	0.707882	0.000121	0.908977	6.9e-05	0.593806	0.000178	0.594959	0.000205
ZernikeMoments	3026138	25	25	0.457077	0.000598	0.490516	0.000481	0.457077	0.000598	0.46499	0.000574	0.740863	0.000339	0.271627	0.000654	0.274897	0.000641
BasicMorphometrics	3026138	7	7	0.377427	0.000853	0.583702	0.00091	0.377427	0.000853	0.375637	0.000761	0.697221	0.000405	0.210772	0.00083	0.232374	0.000897
EllipticFourier	3026138	12	12	0.139823	0.000164	0.500705	0.167573	0.139823	0.000164	0.089334	0.000261	0.534388	0.000141	0.032142	0.000138	0.114924	0.000354
Cross-validation fold metrics
method	fold	acc	prec	rec	f1	auc	kappa	mcc
BasicMorphometrics	1	0.378269	0.583818	0.378269	0.376381	0.697687	0.211672	0.233363
BasicMorphometrics	2	0.37756	0.583515	0.37756	0.375207	0.696482	0.210173	0.23168
BasicMorphometrics	3	0.378163	0.585264	0.378163	0.376689	0.697302	0.211753	0.233445
BasicMorphometrics	4	0.375897	0.583475	0.375897	0.37471	0.697196	0.209635	0.2312
BasicMorphometrics	5	0.377247	0.582438	0.377247	0.375198	0.697438	0.210624	0.232181
EllipticFourier	1	0.139718	0.31342	0.139718	0.089155	0.534286	0.032035	0.114594
EllipticFourier	2	0.139813	0.313579	0.139813	0.08931	0.534324	0.032121	0.114795
EllipticFourier	3	0.139889	0.688945	0.139889	0.089476	0.534529	0.032256	0.115508
EllipticFourier	4	0.139604	0.687458	0.139604	0.088986	0.534221	0.031962	0.114586
EllipticFourier	5	0.14009	0.500126	0.14009	0.089744	0.534581	0.032338	0.115136
ZernikeMoments	1	0.457644	0.491176	0.457644	0.465661	0.74135	0.272264	0.275522
ZernikeMoments	2	0.456064	0.489704	0.456064	0.464045	0.740356	0.270503	0.273782
ZernikeMoments	3	0.457487	0.490624	0.457487	0.465281	0.740989	0.272031	0.275282
ZernikeMoments	4	0.457463	0.49069	0.457463	0.465312	0.74098	0.272057	0.275314
ZernikeMoments	5	0.456726	0.490384	0.456726	0.464649	0.740642	0.271278	0.274583
ResNet50	1	0.708027	0.712597	0.708027	0.707734	0.909054	0.593541	0.59464
ResNet50	2	0.708169	0.712886	0.708169	0.707866	0.909019	0.593746	0.594876
ResNet50	3	0.708272	0.71299	0.708272	0.707962	0.909025	0.593939	0.595093
ResNet50	4	0.708128	0.712952	0.708128	0.707782	0.908901	0.593747	0.59494
ResNet50	5	0.708361	0.713249	0.708361	0.708068	0.908887	0.594058	0.595248
DINOv2_ViTB14	1	0.725391	0.728596	0.725391	0.725494	0.917647	0.617559	0.618082
DINOv2_ViTB14	2	0.725847	0.729331	0.725847	0.725937	0.917753	0.61823	0.618807
DINOv2_ViTB14	3	0.725024	0.728526	0.725024	0.725112	0.917596	0.617143	0.61775
DINOv2_ViTB14	4	0.726303	0.729742	0.726303	0.726354	0.917815	0.618839	0.619443
DINOv2_ViTB14	5	0.726441	0.72991	0.726441	0.726556	0.917787	0.619065	0.619647
EfficientNet_B0	1	0.718308	0.720522	0.718308	0.717363	0.911201	0.606843	0.607896
EfficientNet_B0	2	0.718024	0.720329	0.718024	0.71705	0.91091	0.606434	0.607521
EfficientNet_B0	3	0.717417	0.719627	0.717417	0.716435	0.91075	0.605619	0.606699
EfficientNet_B0	4	0.717754	0.719999	0.717754	0.716752	0.910748	0.606112	0.607175
EfficientNet_B0	5	0.718844	0.721034	0.718844	0.717836	0.910996	0.607589	0.608665
NucXplore	1	0.762139	0.764325	0.762139	0.760898	0.936532	0.666495	0.667962
NucXplore	2	0.76205	0.764174	0.76205	0.760895	0.936466	0.666379	0.667772
NucXplore	3	0.762779	0.764977	0.762779	0.761612	0.936696	0.667418	0.668838
NucXplore	4	0.762469	0.764711	0.762469	0.761272	0.936548	0.66697	0.668437
NucXplore	5	0.762677	0.764892	0.762677	0.761498	0.936336	0.667255	0.668691
Per-class one-vs-all AUC
method	best_fold	best_fold_auc	class_name	n_pos	n_val	ova_auc		best_fold_ovr_auc
BasicMorphometrics	1		colon_aca	209910	605228	0.591511		0.697687
BasicMorphometrics	1		colon_n	226092	605228	0.744457		0.697687
BasicMorphometrics	1		lung_aca	60542	605228	0.764674		0.697687
BasicMorphometrics	1		lung_n	33216	605228	0.629623		0.697687
BasicMorphometrics	1		lung_scc	75468	605228	0.829112		0.697687
EllipticFourier	5		colon_aca	209909	605227	0.553405		0.534581
EllipticFourier	5		colon_n	226093	605227	0.523849		0.534581
EllipticFourier	5		lung_aca	60541	605227	0.525488		0.534581
EllipticFourier	5		lung_n	33217	605227	0.524271		0.534581
EllipticFourier	5		lung_scc	75467	605227	0.526206		0.534581
ZernikeMoments	1		colon_aca	209910	605228	0.668272		0.74135
ZernikeMoments	1		colon_n	226092	605228	0.747617		0.74135
ZernikeMoments	1		lung_aca	60542	605228	0.811966		0.74135
ZernikeMoments	1		lung_n	33216	605228	0.839691		0.74135
ZernikeMoments	1		lung_scc	75468	605228	0.82591		0.74135
ResNet50	1		colon_aca	209910	605228	0.880238		0.909054
ResNet50	1		colon_n	226092	605228	0.89711		0.909054
ResNet50	1		lung_aca	60542	605228	0.953384		0.909054
ResNet50	1		lung_n	33216	605228	0.980429		0.909054
ResNet50	1		lung_scc	75468	605228	0.958007		0.909054
DINOv2_ViTB14	4		colon_aca	209909	605227	0.894364		0.917815
DINOv2_ViTB14	4		colon_n	226093	605227	0.903147		0.917815
DINOv2_ViTB14	4		lung_aca	60542	605227	0.959062		0.917815
DINOv2_ViTB14	4		lung_n	33216	605227	0.983826		0.917815
DINOv2_ViTB14	4		lung_scc	75467	605227	0.964847		0.917815
EfficientNet_B0	1		colon_aca	209910	605228	0.882911		0.911201
EfficientNet_B0	1		colon_n	226092	605228	0.897079		0.911201
EfficientNet_B0	1		lung_aca	60542	605228	0.957856		0.911201
EfficientNet_B0	1		lung_n	33216	605228	0.986398		0.911201
EfficientNet_B0	1		lung_scc	75468	605228	0.961673		0.911201
NucXplore	3		colon_aca	209909	605228	0.918338		0.936696
NucXplore	3		colon_n	226093	605228	0.928278		0.936696
NucXplore	3		lung_aca	60542	605228	0.961776		0.936696
NucXplore	3		lung_n	33216	605228	0.991337		0.936696
NucXplore	3		lung_scc	75468	605228	0.968811		0.936696
Per-class classification reports
method	row_type	label	precision	recall	f1_score	accuracy
BasicMorphometrics	class	colon_aca	0.86	0.12	0.21
BasicMorphometrics	class	colon_n	0.58	0.61	0.59
BasicMorphometrics	class	lung_aca	0.18	0.17	0.18
BasicMorphometrics	class	lung_n	0.08	0.42	0.14
BasicMorphometrics	class	lung_scc	0.39	0.54	0.45
BasicMorphometrics	accuracy	accuracy				0.38
BasicMorphometrics	aggregate	macro avg	0.42	0.37	0.31
BasicMorphometrics	aggregate	weighted avg	0.58	0.38	0.38
EllipticFourier	class	colon_aca	0.87	0.11	0.2
EllipticFourier	class	colon_n	0.56	0	0
EllipticFourier	class	lung_aca	0.1	1	0.19
EllipticFourier	class	lung_n	0	0	0
EllipticFourier	class	lung_scc	0	0	0
EllipticFourier	accuracy	accuracy				0.14
EllipticFourier	aggregate	macro avg	0.31	0.22	0.08
EllipticFourier	aggregate	weighted avg	0.52	0.14	0.09
ZernikeMoments	class	colon_aca	0.51	0.41	0.46
ZernikeMoments	class	colon_n	0.61	0.51	0.56
ZernikeMoments	class	lung_aca	0.3	0.26	0.28
ZernikeMoments	class	lung_n	0.23	0.57	0.33
ZernikeMoments	class	lung_scc	0.36	0.51	0.42
ZernikeMoments	accuracy	accuracy				0.46
ZernikeMoments	aggregate	macro avg	0.4	0.45	0.41
ZernikeMoments	aggregate	weighted avg	0.49	0.46	0.46
ResNet50	class	colon_aca	0.76	0.67	0.71
ResNet50	class	colon_n	0.74	0.78	0.76
ResNet50	class	lung_aca	0.59	0.62	0.61
ResNet50	class	lung_n	0.59	0.87	0.7
ResNet50	class	lung_scc	0.66	0.63	0.64
ResNet50	accuracy	accuracy				0.71
ResNet50	aggregate	macro avg	0.67	0.71	0.68
ResNet50	aggregate	weighted avg	0.71	0.71	0.71
DINOv2_ViTB14	class	colon_aca	0.76	0.7	0.73
DINOv2_ViTB14	class	colon_n	0.76	0.77	0.76
DINOv2_ViTB14	class	lung_aca	0.61	0.66	0.63
DINOv2_ViTB14	class	lung_n	0.64	0.87	0.74
DINOv2_ViTB14	class	lung_scc	0.7	0.66	0.68
DINOv2_ViTB14	accuracy	accuracy				0.73
DINOv2_ViTB14	aggregate	macro avg	0.69	0.73	0.71
DINOv2_ViTB14	aggregate	weighted avg	0.73	0.73	0.73
EfficientNet_B0	class	colon_aca	0.76	0.67	0.71
EfficientNet_B0	class	colon_n	0.74	0.78	0.76
EfficientNet_B0	class	lung_aca	0.61	0.65	0.63
EfficientNet_B0	class	lung_n	0.68	0.9	0.77
EfficientNet_B0	class	lung_scc	0.68	0.65	0.66
EfficientNet_B0	accuracy	accuracy				0.72
EfficientNet_B0	aggregate	macro avg	0.69	0.73	0.71
EfficientNet_B0	aggregate	weighted avg	0.72	0.72	0.72
NucXplore	class	colon_aca	0.81	0.72	0.76
NucXplore	class	colon_n	0.77	0.85	0.81
NucXplore	class	lung_aca	0.64	0.63	0.64
NucXplore	class	lung_n	0.7	0.89	0.78
NucXplore	class	lung_scc	0.72	0.69	0.71
NucXplore	accuracy	accuracy				0.76
NucXplore	aggregate	macro avg	0.73	0.75	0.74
NucXplore	aggregate	weighted avg	0.76	0.76	0.76
