## Supplementary Table 4 for "Scalable Computational Phenomics of Nuclear Morphology"

### Sheet: Freire et al
Dataset profile
method	n_samples	n_features	effective_dim	cancer	non_cancer
NucXplore	3,13,894	129	129	1,36,476	1,77,418
DINOv2_ViTB14	3,73,753	768	768	1,96,335	1,77,418
EfficientNet_B0	3,73,753	1280	1280	1,96,335	1,77,418
ResNet50	3,73,753	2048	2048	1,96,335	1,77,418
ZernikeMoments	3,73,753	25	25	1,96,335	1,77,418
BasicMorphometrics	3,73,753	7	7	1,96,335	1,77,418
EllipticFourier	3,73,753	12	12	1,96,335	1,77,418
Overall model performance
method	n_samples	n_features	effective_dim	acc_mean	acc_std	prec_mean	prec_std	rec_mean	rec_std	f1_mean	f1_std	auc_mean	auc_std	kappa_mean	kappa_std	mcc_mean	mcc_std
NucXplore	3,13,894	129	129	0.80538	0.001992	0.778489	0.002595	0.772063	0.002356	0.775261	0.002242	0.884894	0.001643	0.603647	0.004027	0.603665	0.00403
DINOv2_ViTB14	3,73,753	768	768	0.717784	0.001692	0.761267	0.002672	0.6742	0.001292	0.71509	0.001384	0.799206	0.000861	0.437547	0.003447	0.440722	0.003622
EfficientNet_B0	3,73,753	1280	1280	0.709998	0.001492	0.755304	0.001535	0.662602	0.002253	0.705921	0.001701	0.789524	0.001004	0.422287	0.002944	0.425815	0.002924
ResNet50	3,73,753	2048	2048	0.708449	0.001121	0.754561	0.001426	0.659516	0.001968	0.703842	0.001287	0.784849	0.000929	0.4193	0.002224	0.422992	0.002236
ZernikeMoments	3,73,753	25	25	0.616292	0.000574	0.672174	0.001056	0.526182	0.000783	0.590284	0.000459	0.660353	0.001013	0.23942	0.001194	0.245789	0.001316
BasicMorphometrics	3,73,753	7	7	0.612501	0.001019	0.672236	0.002056	0.512002	0.005622	0.581253	0.003102	0.655245	0.000816	0.23276	0.001862	0.240274	0.001845
EllipticFourier	3,73,753	12	12	0.498313	0.0005	0.872211	0.002434	0.05268	0.000964	0.099358	0.001726	0.521989	0.000469	0.042036	0.000913	0.125752	0.001779
Cross-validation fold metrics
method	fold	acc	prec	rec	f1	auc	kappa	mcc
BasicMorphometrics	1	0.612754	0.670816	0.516057	0.583347	0.654707	0.232953	0.239969
BasicMorphometrics	2	0.612353	0.669243	0.51812	0.584064	0.654956	0.23196	0.238645
BasicMorphometrics	3	0.612032	0.675092	0.504011	0.57714	0.655167	0.23244	0.240947
BasicMorphometrics	4	0.614234	0.673647	0.515267	0.583908	0.656825	0.236063	0.243457
BasicMorphometrics	5	0.61113	0.672379	0.506558	0.577807	0.654571	0.230383	0.238351
EllipticFourier	1	0.497826	0.870553	0.051723	0.097644	0.521551	0.041149	0.124095
EllipticFourier	2	0.498522	0.87275	0.053098	0.100106	0.522194	0.042408	0.126423
EllipticFourier	3	0.497692	0.870634	0.051417	0.0971	0.521391	0.040911	0.123739
EllipticFourier	4	0.499064	0.876758	0.053989	0.101715	0.522691	0.043418	0.12868
EllipticFourier	5	0.498462	0.870363	0.053174	0.100226	0.522117	0.042292	0.125824
ZernikeMoments	1	0.616112	0.671914	0.526091	0.590127	0.660039	0.239056	0.245404
ZernikeMoments	2	0.616554	0.671975	0.527593	0.591095	0.661485	0.239844	0.246084
ZernikeMoments	3	0.616754	0.673292	0.525352	0.590193	0.661587	0.240437	0.246986
ZernikeMoments	4	0.616789	0.673256	0.525581	0.590323	0.659577	0.240493	0.24702
ZernikeMoments	5	0.615251	0.67043	0.526294	0.589682	0.659077	0.237268	0.243448
ResNet50	1	0.709395	0.755446	0.660657	0.704879	0.785598	0.421169	0.424847
ResNet50	2	0.709181	0.755302	0.6603	0.704613	0.785242	0.420753	0.424444
ResNet50	3	0.709502	0.755756	0.660427	0.704883	0.785918	0.421403	0.425121
ResNet50	4	0.707171	0.75184	0.660606	0.703276	0.78381	0.416611	0.420012
ResNet50	5	0.706997	0.754462	0.655589	0.701559	0.783675	0.416565	0.420535
DINOv2_ViTB14	1	0.717422	0.75966	0.675911	0.715343	0.79937	0.436703	0.439642
DINOv2_ViTB14	2	0.720887	0.766486	0.674001	0.717275	0.80061	0.443917	0.447499
DINOv2_ViTB14	3	0.716646	0.759543	0.67395	0.714191	0.798417	0.435229	0.438291
DINOv2_ViTB14	4	0.71798	0.761068	0.675071	0.715495	0.79944	0.437897	0.440995
DINOv2_ViTB14	5	0.715987	0.759577	0.672066	0.713147	0.798193	0.433991	0.437183
EfficientNet_B0	1	0.712459	0.757916	0.665037	0.708445	0.790957	0.427183	0.430739
EfficientNet_B0	2	0.710465	0.756178	0.662414	0.706197	0.790431	0.423256	0.426864
EfficientNet_B0	3	0.70894	0.754447	0.661089	0.70469	0.789063	0.42021	0.423778
EfficientNet_B0	4	0.71006	0.75394	0.665139	0.706761	0.788283	0.422259	0.425505
EfficientNet_B0	5	0.708067	0.754041	0.659332	0.703513	0.788885	0.418528	0.42219
NucXplore	1	0.805237	0.777741	0.772925	0.775326	0.884493	0.603449	0.603458
NucXplore	2	0.807563	0.78037	0.77571	0.778033	0.886908	0.608194	0.608203
NucXplore	3	0.807436	0.781843	0.772706	0.777248	0.886591	0.607676	0.607708
NucXplore	4	0.802227	0.774215	0.769563	0.771882	0.882562	0.597331	0.59734
NucXplore	5	0.804438	0.778276	0.769408	0.773817	0.883915	0.601583	0.601614
Per-class classification reports
method	row_type	label	precision	recall	f1_score	accuracy
BasicMorphometrics	class	NonROI	0.57	0.72	0.64
BasicMorphometrics	class	ROI	0.67	0.51	0.58
BasicMorphometrics	accuracy	accuracy				0.61
BasicMorphometrics	aggregate	macro avg	0.62	0.62	0.61
BasicMorphometrics	aggregate	weighted avg	0.62	0.61	0.61
EllipticFourier	class	NonROI	0.49	0.99	0.65
EllipticFourier	class	ROI	0.87	0.05	0.1
EllipticFourier	accuracy	accuracy				0.5
EllipticFourier	aggregate	macro avg	0.68	0.52	0.38
EllipticFourier	aggregate	weighted avg	0.69	0.5	0.36
ZernikeMoments	class	NonROI	0.58	0.72	0.64
ZernikeMoments	class	ROI	0.67	0.53	0.59
ZernikeMoments	accuracy	accuracy				0.62
ZernikeMoments	aggregate	macro avg	0.62	0.62	0.61
ZernikeMoments	aggregate	weighted avg	0.63	0.62	0.61
ResNet50	class	NonROI	0.67	0.76	0.71
ResNet50	class	ROI	0.75	0.66	0.7
ResNet50	accuracy	accuracy				0.71
ResNet50	aggregate	macro avg	0.71	0.71	0.71
ResNet50	aggregate	weighted avg	0.71	0.71	0.71
DINOv2_ViTB14	class	NonROI	0.68	0.77	0.72
DINOv2_ViTB14	class	ROI	0.76	0.67	0.72
DINOv2_ViTB14	accuracy	accuracy				0.72
DINOv2_ViTB14	aggregate	macro avg	0.72	0.72	0.72
DINOv2_ViTB14	aggregate	weighted avg	0.72	0.72	0.72
EfficientNet_B0	class	NonROI	0.67	0.76	0.71
EfficientNet_B0	class	ROI	0.76	0.66	0.71
EfficientNet_B0	accuracy	accuracy				0.71
EfficientNet_B0	aggregate	macro avg	0.71	0.71	0.71
EfficientNet_B0	aggregate	weighted avg	0.72	0.71	0.71
NucXplore	class	NonROI	0.83	0.83	0.83
NucXplore	class	ROI	0.78	0.77	0.78
NucXplore	accuracy	accuracy				0.81
NucXplore	aggregate	macro avg	0.8	0.8	0.8
NucXplore	aggregate	weighted avg	0.81	0.81	0.81
