## Supplementary Table 5 for "Scalable Computational Phenomics of Nuclear Morphology"

### Sheet: Schuiveling et al
Dataset profile
method	n_samples	n_features	effective_dim	n_nuclei_tumor	n_nuclei_lymphocyte	n_nuclei_histiocyte	n_nuclei_stroma	n_nuclei_epithelium	n_nuclei_apoptosis	n_nuclei_endothelium	n_nuclei_melanophage	n_nuclei_neutrophil	n_nuclei_plasma_cell
NucXplore	86305	129	129	58251	21460	7172	3935	2222	1807	1667	603	544	542
DINOv2_ViTB14	86305	768	768	58251	21460	7172	3935	2222	1807	1667	603	544	542
EfficientNet_B0	86305	1280	1280	58251	21460	7172	3935	2222	1807	1667	603	544	542
ResNet50	86305	2048	2048	58251	21460	7172	3935	2222	1807	1667	603	544	542
ZernikeMoments	86305	25	25	58251	21460	7172	3935	2222	1807	1667	603	544	542
BasicMorphometrics	86305	7	7	58251	21460	7172	3935	2222	1807	1667	603	544	542
EllipticFourier	86305	12	12	58251	21460	7172	3935	2222	1807	1667	603	544	542
Overall model performance
method	n_samples	n_features	effective_dim	acc_mean	acc_std	auc_mean	auc_std	kappa_mean	kappa_std	mcc_mean	mcc_std	prec_macro_mean	prec_macro_std	prec_weighted_mean	prec_weighted_std	rec_macro_mean	rec_macro_std	rec_weighted_mean	rec_weighted_std	f1_macro_mean	f1_macro_std	f1_weighted_mean	f1_weighted_std
NucXplore	86305	129	129	0.446405	0.000907	0.701765	0.004598	0.18392	0.003088	0.189268	0.003381	0.192565	0.005704	0.539476	0.002193	0.233764	0.005434	0.446405	0.000907	0.199261	0.004347	0.480651	0.000854
DINOv2_ViTB14	86305	768	768	0.510306	0.001796	0.674601	0.007085	0.182451	0.001014	0.183204	0.001022	0.212239	0.026861	0.511536	0.0016	0.173528	0.004893	0.510306	0.001796	0.173587	0.006451	0.508032	0.000984
EfficientNet_B0	86305	1280	1280	0.51588	0.003588	0.657167	0.005533	0.178614	0.004272	0.179276	0.004303	0.200731	0.027392	0.507049	0.002081	0.165925	0.002549	0.51588	0.003588	0.167626	0.003077	0.508874	0.002721
ResNet50	86305	2048	2048	0.517235	0.001146	0.651766	0.00369	0.169982	0.001771	0.170949	0.001802	0.191367	0.018022	0.499884	0.001487	0.151143	0.002029	0.517235	0.001146	0.153229	0.002347	0.50526	0.000807
ZernikeMoments	86305	25	25	0.338034	0.003671	0.556024	0.002957	0.080471	0.002526	0.085116	0.002559	0.125556	0.001885	0.478613	0.002254	0.134034	0.004452	0.338034	0.003671	0.119166	0.002646	0.3868	0.003391
BasicMorphometrics	86305	7	7	0.077469	0.004342	0.544249	0.00502	0.015167	0.001745	0.019637	0.002225	0.122882	0.002213	0.494274	0.006287	0.123962	0.006426	0.077469	0.004342	0.052453	0.002263	0.1154	0.006652
EllipticFourier	86305	12	12	0.015781	0.005791	0.500044	4.5e-05	-4e-06	3e-06	-0.000242	0.000228	0.011577	0.020074	0.059207	0.117855	0.100002	4e-06	0.015781	0.005791	0.003103	0.001129	0.000577	0.000305
Cross-validation fold metrics
method	fold	acc	auc	kappa	mcc	prec_macro	prec_weighted	rec_macro	rec_weighted	f1_macro	f1_weighted
BasicMorphometrics	1	0.079659	0.544519	0.017472	0.022619	0.126645	0.497797	0.130386	0.079659	0.05522	0.117563
BasicMorphometrics	2	0.082788	0.535076	0.015288	0.019664	0.121097	0.487461	0.113551	0.082788	0.054034	0.124194
BasicMorphometrics	3	0.07068	0.545661	0.013263	0.017287	0.122235	0.500166	0.119537	0.07068	0.049258	0.10512
BasicMorphometrics	4	0.079833	0.550417	0.016657	0.021556	0.123924	0.500069	0.127204	0.079833	0.053392	0.119145
BasicMorphometrics	5	0.074387	0.545572	0.013152	0.017058	0.120511	0.485878	0.129133	0.074387	0.050363	0.110976
EllipticFourier	1	0.017091	0.5	0	0	0.001709	0.000292	0.1	0.017091	0.003361	0.000574
EllipticFourier	2	0.004982	0.500066	-7e-06	-0.000406	0.000498	2.5e-05	0.1	0.004982	0.000992	4.9e-05
EllipticFourier	3	0.017148	0.500037	-3e-06	-0.000223	0.001715	0.000294	0.1	0.017148	0.003372	0.000578
EllipticFourier	4	0.022536	0.5	0	0	0.002254	0.000508	0.1	0.022536	0.004408	0.000993
EllipticFourier	5	0.017148	0.500118	-9e-06	-0.000582	0.051709	0.294916	0.10001	0.017148	0.003381	0.00069
ZernikeMoments	1	0.338219	0.555758	0.08023	0.084835	0.124203	0.476636	0.131893	0.338219	0.117751	0.386074
ZernikeMoments	2	0.335091	0.559585	0.078185	0.082802	0.127478	0.476854	0.140561	0.335091	0.12208	0.383856
ZernikeMoments	3	0.340942	0.559189	0.083865	0.088651	0.127098	0.481563	0.134898	0.340942	0.120711	0.389941
ZernikeMoments	4	0.34297	0.552567	0.082751	0.087324	0.126452	0.481173	0.135733	0.34297	0.120601	0.391441
ZernikeMoments	5	0.332947	0.553022	0.077325	0.081965	0.122547	0.476837	0.127085	0.332947	0.114687	0.382688
ResNet50	1	0.517583	0.646281	0.173059	0.174083	0.169539	0.500711	0.153707	0.517583	0.155449	0.5065
ResNet50	2	0.518046	0.656864	0.167635	0.16855	0.195616	0.497956	0.150961	0.518046	0.155001	0.505014
ResNet50	3	0.517989	0.65472	0.16955	0.170504	0.209601	0.501758	0.149698	0.517989	0.151522	0.505399
ResNet50	4	0.514976	0.650458	0.169351	0.170349	0.171081	0.498305	0.153067	0.514976	0.154727	0.503988
ResNet50	5	0.517583	0.650506	0.170318	0.171258	0.211	0.500692	0.148282	0.517583	0.149444	0.505403
DINOv2_ViTB14	1	0.511616	0.669414	0.183357	0.184209	0.203794	0.511368	0.174033	0.511616	0.174101	0.50863
DINOv2_ViTB14	2	0.509588	0.682203	0.182817	0.183527	0.254746	0.514087	0.173314	0.509588	0.173129	0.507962
DINOv2_ViTB14	3	0.511905	0.684236	0.183081	0.183812	0.207701	0.510991	0.182352	0.511905	0.185301	0.509025
DINOv2_ViTB14	4	0.511326	0.669231	0.182495	0.1832	0.222706	0.512079	0.168813	0.511326	0.168446	0.508352
DINOv2_ViTB14	5	0.507097	0.667922	0.180505	0.181271	0.172247	0.509156	0.169131	0.507097	0.166956	0.506192
EfficientNet_B0	1	0.51515	0.651509	0.181741	0.182578	0.226481	0.510825	0.168667	0.51515	0.170462	0.509443
EfficientNet_B0	2	0.513006	0.661297	0.175354	0.175974	0.179718	0.504493	0.164425	0.513006	0.165443	0.506648
EfficientNet_B0	3	0.5188	0.665878	0.180307	0.180873	0.187409	0.506853	0.169359	0.5188	0.17205	0.510891
EfficientNet_B0	4	0.521059	0.652504	0.183611	0.184264	0.170148	0.506918	0.163649	0.521059	0.164073	0.512408
EfficientNet_B0	5	0.511384	0.654644	0.172055	0.172693	0.239901	0.506153	0.163525	0.511384	0.166103	0.504978
NucXplore	1	0.447541	0.700933	0.188374	0.194191	0.187233	0.54265	0.234482	0.447541	0.195659	0.481672
NucXplore	2	0.444934	0.701648	0.179006	0.183948	0.201819	0.536318	0.233838	0.444934	0.203675	0.47918
NucXplore	3	0.447019	0.710246	0.185375	0.190818	0.195526	0.540504	0.242872	0.447019	0.204652	0.481283
NucXplore	4	0.445919	0.696468	0.18415	0.189579	0.191963	0.540048	0.231569	0.445919	0.198781	0.480672
NucXplore	5	0.446614	0.699531	0.182694	0.187806	0.186282	0.537861	0.226061	0.446614	0.19354	0.480448
Per-class one-vs-all AUC
method	best_fold	best_fold_auc	class_name	n_pos	n_val	ova_auc
BasicMorphometrics	4	0.550417	nuclei_apoptosis	296	17261	0.531779
BasicMorphometrics	4	0.550417	nuclei_endothelium	295	17261	0.481609
BasicMorphometrics	4	0.550417	nuclei_epithelium	389	17261	0.549848
BasicMorphometrics	4	0.550417	nuclei_histiocyte	1298	17261	0.542878
BasicMorphometrics	4	0.550417	nuclei_lymphocyte	3853	17261	0.596264
BasicMorphometrics	4	0.550417	nuclei_melanophage	103	17261	0.504659
BasicMorphometrics	4	0.550417	nuclei_neutrophil	83	17261	0.590103
BasicMorphometrics	4	0.550417	nuclei_plasma_cell	86	17261	0.605016
BasicMorphometrics	4	0.550417	nuclei_stroma	687	17261	0.498563
BasicMorphometrics	4	0.550417	nuclei_tumor	10171	17261	0.60345
EllipticFourier	5	0.500118	nuclei_apoptosis	295	17261	0.500029
EllipticFourier	5	0.500118	nuclei_endothelium	295	17261	0.500088
EllipticFourier	5	0.500118	nuclei_epithelium	389	17261	0.500089
EllipticFourier	5	0.500118	nuclei_histiocyte	1298	17261	0.500094
EllipticFourier	5	0.500118	nuclei_lymphocyte	3854	17261	0.499963
EllipticFourier	5	0.500118	nuclei_melanophage	103	17261	0.500087
EllipticFourier	5	0.500118	nuclei_neutrophil	83	17261	0.500087
EllipticFourier	5	0.500118	nuclei_plasma_cell	86	17261	0.500087
EllipticFourier	5	0.500118	nuclei_stroma	687	17261	0.500728
EllipticFourier	5	0.500118	nuclei_tumor	10171	17261	0.499929
ZernikeMoments	2	0.559585	nuclei_apoptosis	296	17261	0.493411
ZernikeMoments	2	0.559585	nuclei_endothelium	296	17261	0.526631
ZernikeMoments	2	0.559585	nuclei_epithelium	389	17261	0.58755
ZernikeMoments	2	0.559585	nuclei_histiocyte	1298	17261	0.527665
ZernikeMoments	2	0.559585	nuclei_lymphocyte	3853	17261	0.602822
ZernikeMoments	2	0.559585	nuclei_melanophage	104	17261	0.531231
ZernikeMoments	2	0.559585	nuclei_neutrophil	82	17261	0.645749
ZernikeMoments	2	0.559585	nuclei_plasma_cell	86	17261	0.56716
ZernikeMoments	2	0.559585	nuclei_stroma	686	17261	0.526959
ZernikeMoments	2	0.559585	nuclei_tumor	10171	17261	0.586666
ResNet50	2	0.656864	nuclei_apoptosis	296	17261	0.653133
ResNet50	2	0.656864	nuclei_endothelium	296	17261	0.528747
ResNet50	2	0.656864	nuclei_epithelium	389	17261	0.723988
ResNet50	2	0.656864	nuclei_histiocyte	1298	17261	0.644773
ResNet50	2	0.656864	nuclei_lymphocyte	3853	17261	0.646997
ResNet50	2	0.656864	nuclei_melanophage	104	17261	0.653517
ResNet50	2	0.656864	nuclei_neutrophil	82	17261	0.750639
ResNet50	2	0.656864	nuclei_plasma_cell	86	17261	0.733427
ResNet50	2	0.656864	nuclei_stroma	686	17261	0.57708
ResNet50	2	0.656864	nuclei_tumor	10171	17261	0.656336
DINOv2_ViTB14	3	0.684236	nuclei_apoptosis	296	17261	0.671697
DINOv2_ViTB14	3	0.684236	nuclei_endothelium	296	17261	0.578903
DINOv2_ViTB14	3	0.684236	nuclei_epithelium	389	17261	0.785384
DINOv2_ViTB14	3	0.684236	nuclei_histiocyte	1298	17261	0.657691
DINOv2_ViTB14	3	0.684236	nuclei_lymphocyte	3853	17261	0.654822
DINOv2_ViTB14	3	0.684236	nuclei_melanophage	103	17261	0.64187
DINOv2_ViTB14	3	0.684236	nuclei_neutrophil	83	17261	0.837791
DINOv2_ViTB14	3	0.684236	nuclei_plasma_cell	86	17261	0.744387
DINOv2_ViTB14	3	0.684236	nuclei_stroma	686	17261	0.605187
DINOv2_ViTB14	3	0.684236	nuclei_tumor	10171	17261	0.664624
EfficientNet_B0	3	0.665878	nuclei_apoptosis	296	17261	0.659491
EfficientNet_B0	3	0.665878	nuclei_endothelium	296	17261	0.549561
EfficientNet_B0	3	0.665878	nuclei_epithelium	389	17261	0.758563
EfficientNet_B0	3	0.665878	nuclei_histiocyte	1298	17261	0.648701
EfficientNet_B0	3	0.665878	nuclei_lymphocyte	3853	17261	0.660865
EfficientNet_B0	3	0.665878	nuclei_melanophage	103	17261	0.606319
EfficientNet_B0	3	0.665878	nuclei_neutrophil	83	17261	0.831372
EfficientNet_B0	3	0.665878	nuclei_plasma_cell	86	17261	0.705868
EfficientNet_B0	3	0.665878	nuclei_stroma	686	17261	0.579873
EfficientNet_B0	3	0.665878	nuclei_tumor	10171	17261	0.658171
NucXplore	3	0.710246	nuclei_apoptosis	296	17261	0.722583
NucXplore	3	0.710246	nuclei_endothelium	296	17261	0.616195
NucXplore	3	0.710246	nuclei_epithelium	389	17261	0.841099
NucXplore	3	0.710246	nuclei_histiocyte	1298	17261	0.693367
NucXplore	3	0.710246	nuclei_lymphocyte	3853	17261	0.677555
NucXplore	3	0.710246	nuclei_melanophage	103	17261	0.645632
NucXplore	3	0.710246	nuclei_neutrophil	83	17261	0.837134
NucXplore	3	0.710246	nuclei_plasma_cell	86	17261	0.758389
NucXplore	3	0.710246	nuclei_stroma	686	17261	0.620005
NucXplore	3	0.710246	nuclei_tumor	10171	17261	0.690506
Per-class classification reports
method	row_type	label	precision	recall	f1_score	accuracy
BasicMorphometrics	class	nuclei_apoptosis	0.020788	0.121704	0.03551
BasicMorphometrics	class	nuclei_endothelium	0.017305	0.092079	0.029135
BasicMorphometrics	class	nuclei_epithelium	0.027313	0.159465	0.046638
BasicMorphometrics	class	nuclei_histiocyte	0.091347	0.061325	0.073384
BasicMorphometrics	class	nuclei_lymphocyte	0.301992	0.073182	0.117814
BasicMorphometrics	class	nuclei_melanophage	0.005418	0.129594	0.010401
BasicMorphometrics	class	nuclei_neutrophil	0.009006	0.2343	0.017345
BasicMorphometrics	class	nuclei_plasma_cell	0.006265	0.237209	0.012207
BasicMorphometrics	class	nuclei_stroma	0.041703	0.056235	0.047891
BasicMorphometrics	class	nuclei_tumor	0.707122	0.074585	0.134937
EllipticFourier	class	nuclei_apoptosis	0	0	0
EllipticFourier	class	nuclei_endothelium	0.017112	0.599865	0.033274
EllipticFourier	class	nuclei_epithelium	0.022536	0.200103	0.04051
EllipticFourier	class	nuclei_histiocyte	0	0	0
EllipticFourier	class	nuclei_lymphocyte	0	0	0
EllipticFourier	class	nuclei_melanophage	0	0	0
EllipticFourier	class	nuclei_neutrophil	0	0	0
EllipticFourier	class	nuclei_plasma_cell	0.004983	0.2	0.009725
EllipticFourier	class	nuclei_stroma	0	0	0
EllipticFourier	class	nuclei_tumor	0.5	2e-05	3.9e-05
ZernikeMoments	class	nuclei_apoptosis	0.017148	0.027721	0.021189
ZernikeMoments	class	nuclei_endothelium	0.017892	0.037238	0.024171
ZernikeMoments	class	nuclei_epithelium	0.035457	0.164609	0.058346
ZernikeMoments	class	nuclei_histiocyte	0.086796	0.133898	0.105321
ZernikeMoments	class	nuclei_lymphocyte	0.319619	0.351586	0.334841
ZernikeMoments	class	nuclei_melanophage	0.01676	0.023211	0.019465
ZernikeMoments	class	nuclei_neutrophil	0.025616	0.062802	0.036389
ZernikeMoments	class	nuclei_plasma_cell	0.010349	0.018605	0.0133
ZernikeMoments	class	nuclei_stroma	0.052752	0.113928	0.072114
ZernikeMoments	class	nuclei_tumor	0.673704	0.406607	0.507137
ResNet50	class	nuclei_apoptosis	0.071197	0.014875	0.024609
ResNet50	class	nuclei_endothelium	0.033333	0.001354	0.002602
ResNet50	class	nuclei_epithelium	0.108397	0.073045	0.087277
ResNet50	class	nuclei_histiocyte	0.148961	0.159014	0.153823
ResNet50	class	nuclei_lymphocyte	0.343277	0.45212	0.390252
ResNet50	class	nuclei_melanophage	0.2	0.001934	0.003831
ResNet50	class	nuclei_neutrophil	0.245033	0.089372	0.130973
ResNet50	class	nuclei_plasma_cell	0.08	0.004651	0.008791
ResNet50	class	nuclei_stroma	0.079188	0.035256	0.04879
ResNet50	class	nuclei_tumor	0.683026	0.679776	0.681397
DINOv2_ViTB14	class	nuclei_apoptosis	0.056974	0.019608	0.029175
DINOv2_ViTB14	class	nuclei_endothelium	0.02439	0.003385	0.005945
DINOv2_ViTB14	class	nuclei_epithelium	0.190053	0.220165	0.204004
DINOv2_ViTB14	class	nuclei_histiocyte	0.156747	0.200462	0.17593
DINOv2_ViTB14	class	nuclei_lymphocyte	0.356378	0.444127	0.395443
DINOv2_ViTB14	class	nuclei_melanophage	0.222222	0.007737	0.014953
DINOv2_ViTB14	class	nuclei_neutrophil	0.241546	0.120773	0.161031
DINOv2_ViTB14	class	nuclei_plasma_cell	0.064516	0.004651	0.008677
DINOv2_ViTB14	class	nuclei_stroma	0.078233	0.056235	0.065435
DINOv2_ViTB14	class	nuclei_tumor	0.692951	0.658205	0.675131
EfficientNet_B0	class	nuclei_apoptosis	0.082816	0.027045	0.040775
EfficientNet_B0	class	nuclei_endothelium	0.0375	0.004062	0.00733
EfficientNet_B0	class	nuclei_epithelium	0.139674	0.132202	0.135835
EfficientNet_B0	class	nuclei_histiocyte	0.156019	0.178737	0.166607
EfficientNet_B0	class	nuclei_lymphocyte	0.3557	0.446826	0.396089
EfficientNet_B0	class	nuclei_melanophage	0.2	0.005803	0.011278
EfficientNet_B0	class	nuclei_neutrophil	0.236948	0.142512	0.177979
EfficientNet_B0	class	nuclei_plasma_cell	0	0	0
EfficientNet_B0	class	nuclei_stroma	0.080515	0.049242	0.06111
EfficientNet_B0	class	nuclei_tumor	0.6873	0.672894	0.680021
NucXplore	class	nuclei_apoptosis	0.08688	0.167005	0.114299
NucXplore	class	nuclei_endothelium	0.035027	0.034529	0.034777
NucXplore	class	nuclei_epithelium	0.121111	0.410494	0.187039
NucXplore	class	nuclei_histiocyte	0.16013	0.265485	0.199768
NucXplore	class	nuclei_lymphocyte	0.380153	0.402035	0.390788
NucXplore	class	nuclei_melanophage	0.06422	0.040619	0.049763
NucXplore	class	nuclei_neutrophil	0.201022	0.285024	0.235764
NucXplore	class	nuclei_plasma_cell	0.057762	0.074419	0.065041
NucXplore	class	nuclei_stroma	0.073894	0.119755	0.091394
NucXplore	class	nuclei_tumor	0.735014	0.538393	0.621524
BasicMorphometrics	accuracy	accuracy				0.08
BasicMorphometrics	aggregate	macro avg	0.12	0.12	0.05
BasicMorphometrics	aggregate	weighted avg	0.49	0.08	0.12
EllipticFourier	accuracy	accuracy				0.02
EllipticFourier	aggregate	macro avg	0.05	0.1	0.01
EllipticFourier	aggregate	weighted avg	0.3	0.02	0
ZernikeMoments	accuracy	accuracy				0.34
ZernikeMoments	aggregate	macro avg	0.13	0.13	0.12
ZernikeMoments	aggregate	weighted avg	0.48	0.34	0.39
ResNet50	accuracy	accuracy				0.52
ResNet50	aggregate	macro avg	0.2	0.15	0.15
ResNet50	aggregate	weighted avg	0.5	0.52	0.51
DINOv2_ViTB14	accuracy	accuracy				0.51
DINOv2_ViTB14	aggregate	macro avg	0.21	0.17	0.17
DINOv2_ViTB14	aggregate	weighted avg	0.51	0.51	0.51
EfficientNet_B0	accuracy	accuracy				0.52
EfficientNet_B0	aggregate	macro avg	0.2	0.17	0.17
EfficientNet_B0	aggregate	weighted avg	0.51	0.52	0.51
NucXplore	accuracy	accuracy				0.45
NucXplore	aggregate	macro avg	0.19	0.23	0.2
NucXplore	aggregate	weighted avg	0.54	0.45	0.48
