## Supplementary Table 7 for "Scalable Computational Phenomics of Nuclear Morphology"

### Sheet: ADI
Adipocyte (ADI)
01. All Level Metrics
level	accuracy	balanced_accuracy	f1_macro	f1_weighted	precision_macro	recall_macro	auc_macro	mcc	cohen_kappa
age_6class	0.449925	0.425448	0.397559	0.452127	0.39186	0.425448	0.758258	0.286978	0.283385
cond_2class	0.77429	0.777642	0.774046	0.77369	0.780629	0.777642	0.877988	0.558263	0.55102
composite_12class	0.434978	0.402446	0.361091	0.433288	0.363553	0.402446	0.82334	0.365126	0.361364
02. Combined 12-Class Report
	precision	recall	f1-score
20-29_SunExposed	0.48	0.48	0.48
20-29_NotExposed	0.677966	0.8	0.733945
30-39_SunExposed	0.125	0.0555556	0.0769231
30-39_NotExposed	0.138889	0.4	0.206186
40-49_SunExposed	0.4	0.288462	0.335196
40-49_NotExposed	0.278195	0.389474	0.324561
50-59_SunExposed	0.443609	0.262222	0.329609
50-59_NotExposed	0.373913	0.21608	0.273885
60-69_SunExposed	0.770213	0.738776	0.754167
60-69_NotExposed	0.490637	0.59009	0.535787
70-79_SunExposed	0.184211	0.608696	0.282828
70-79_NotExposed	0	0	0
accuracy	0.434978	0.434978	0.434978
macro avg	0.363553	0.402446	0.361091
weighted avg	0.460166	0.434978	0.433288
03. Combined Metrics
metric	value
accuracy	0.434978
balanced_accuracy	0.402446
f1_macro	0.361091
f1_weighted	0.433288
precision_macro	0.363553
recall_macro	0.402446
auc_macro	0.82334
mcc	0.365126
cohen_kappa	0.361364
04. Age Metrics
metric	value
accuracy	0.449925
balanced_accuracy	0.425448
f1_macro	0.397559
f1_weighted	0.452127
precision_macro	0.39186
recall_macro	0.425448
auc_macro	0.758258
mcc	0.286978
cohen_kappa	0.283385
05. Condition Metrics
metric	value
accuracy	0.77429
balanced_accuracy	0.777642
f1_macro	0.774046
f1_weighted	0.77369
precision_macro	0.780629
recall_macro	0.777642
auc_macro	0.877988
mcc	0.558263
cohen_kappa	0.55102
06. Combined Per Class
class	precision	recall	f1-score
20-29_SunExposed	0.48	0.48	0.48
20-29_NotExposed	0.677966	0.8	0.733945
30-39_SunExposed	0.125	0.0555556	0.0769231
30-39_NotExposed	0.138889	0.4	0.206186
40-49_SunExposed	0.4	0.288462	0.335196
40-49_NotExposed	0.278195	0.389474	0.324561
50-59_SunExposed	0.443609	0.262222	0.329609
50-59_NotExposed	0.373913	0.21608	0.273885
60-69_SunExposed	0.770213	0.738776	0.754167
60-69_NotExposed	0.490637	0.59009	0.535787
70-79_SunExposed	0.184211	0.608696	0.282828
70-79_NotExposed	0	0	0
07. Age Per Class
class	precision	recall	f1-score
20-29	0.675926	0.73	0.701923
30-39	0.143678	0.240385	0.179856
40-49	0.338462	0.331658	0.335025
50-59	0.424812	0.266509	0.327536
60-69	0.628283	0.665953	0.64657
70-79	0.14	0.318182	0.194444
08. Condition Per Class
class	precision	recall	f1-score
SunExposed	0.836425	0.707561	0.766615
NotExposed	0.724832	0.847724	0.781476
