## Supplementary Table 8 for "Scalable Computational Phenomics of Nuclear Morphology"

### Sheet: ARR
Arrector Pili (ARR)
01. All Level Metrics
level	accuracy	balanced_accuracy	f1_macro	f1_weighted	precision_macro	recall_macro	auc_macro	mcc	cohen_kappa
age_6class	0.454992	0.445388	0.410073	0.440976	0.39567	0.445388	0.780361	0.291344	0.285607
cond_2class	0.817512	0.816165	0.816539	0.816889	0.820523	0.816165	0.922359	0.636673	0.633879
composite_12class	0.440262	0.377262	0.325683	0.412945	0.315767	0.377262	0.849271	0.366556	0.362265
02. Combined 12-Class Report
	precision	recall	f1-score
20-29_SunExposed	0	0	0
20-29_NotExposed	0.425926	0.978723	0.593548
30-39_SunExposed	0.123077	0.163265	0.140351
30-39_NotExposed	0.24	0.470588	0.317881
40-49_SunExposed	0.354839	0.268293	0.305556
40-49_NotExposed	0.27451	0.318182	0.294737
50-59_SunExposed	0.435294	0.193717	0.268116
50-59_NotExposed	0.397163	0.282828	0.330383
60-69_SunExposed	0.646259	0.904762	0.753968
60-69_NotExposed	0.548387	0.533632	0.540909
70-79_SunExposed	0.15625	0.263158	0.196078
70-79_NotExposed	0.1875	0.15	0.166667
accuracy	0.440262	0.440262	0.440262
macro avg	0.315767	0.377262	0.325683
weighted avg	0.423933	0.440262	0.412945
03. Combined Metrics
metric	value
accuracy	0.440262
balanced_accuracy	0.377262
f1_macro	0.325683
f1_weighted	0.412945
precision_macro	0.315767
recall_macro	0.377262
auc_macro	0.849271
mcc	0.366556
cohen_kappa	0.362265
04. Age Metrics
metric	value
accuracy	0.454992
balanced_accuracy	0.445388
f1_macro	0.410073
f1_weighted	0.440976
precision_macro	0.39567
recall_macro	0.445388
auc_macro	0.780361
mcc	0.291344
cohen_kappa	0.285607
05. Condition Metrics
metric	value
accuracy	0.817512
balanced_accuracy	0.816165
f1_macro	0.816539
f1_weighted	0.816889
precision_macro	0.820523
recall_macro	0.816165
auc_macro	0.922359
mcc	0.636673
cohen_kappa	0.633879
06. Combined Per Class
class	precision	recall	f1-score
20-29_SunExposed	0	0	0
20-29_NotExposed	0.425926	0.978723	0.593548
30-39_SunExposed	0.123077	0.163265	0.140351
30-39_NotExposed	0.24	0.470588	0.317881
40-49_SunExposed	0.354839	0.268293	0.305556
40-49_NotExposed	0.27451	0.318182	0.294737
50-59_SunExposed	0.435294	0.193717	0.268116
50-59_NotExposed	0.397163	0.282828	0.330383
60-69_SunExposed	0.646259	0.904762	0.753968
60-69_NotExposed	0.548387	0.533632	0.540909
70-79_SunExposed	0.15625	0.263158	0.196078
70-79_NotExposed	0.1875	0.15	0.166667
07. Age Per Class
class	precision	recall	f1-score
20-29	0.740741	0.879121	0.80402
30-39	0.198795	0.33	0.24812
40-49	0.305699	0.347059	0.325069
50-59	0.368159	0.190231	0.250847
60-69	0.608081	0.69515	0.648707
70-79	0.152542	0.230769	0.183673
08. Condition Per Class
class	precision	recall	f1-score
SunExposed	0.845725	0.764706	0.803177
NotExposed	0.795322	0.867624	0.829901
