## Supplementary Table 9 for "Scalable Computational Phenomics of Nuclear Morphology"

### Sheet: BLV
Blood Vessel (BLV)
01. All Level Metrics
level	accuracy	balanced_accuracy	f1_macro	f1_weighted	precision_macro	recall_macro	auc_macro	mcc	cohen_kappa
age_6class	0.60743	0.611859	0.575415	0.603212	0.559893	0.611859	0.888551	0.502952	0.498423
cond_2class	0.875542	0.869454	0.872125	0.874985	0.876127	0.869454	0.965479	0.745551	0.744436
composite_12class	0.56161	0.539513	0.499016	0.552893	0.497761	0.539513	0.920938	0.512334	0.507876
02. Combined 12-Class Report
	precision	recall	f1-score
20-29_SunExposed	0.706522	0.855263	0.77381
20-29_NotExposed	0.607477	0.714286	0.656566
30-39_SunExposed	0.444444	0.394366	0.41791
30-39_NotExposed	0.626506	0.590909	0.608187
40-49_SunExposed	0.426966	0.690909	0.527778
40-49_NotExposed	0.298578	0.45	0.358974
50-59_SunExposed	0.663366	0.300448	0.41358
50-59_NotExposed	0.549451	0.343643	0.422833
60-69_SunExposed	0.759091	0.835	0.795238
60-69_NotExposed	0.685246	0.743772	0.713311
70-79_SunExposed	0	0	0
70-79_NotExposed	0.205479	0.555556	0.3
accuracy	0.56161	0.56161	0.56161
macro avg	0.497761	0.539513	0.499016
weighted avg	0.583388	0.56161	0.552893
03. Combined Metrics
metric	value
accuracy	0.56161
balanced_accuracy	0.539513
f1_macro	0.499016
f1_weighted	0.552893
precision_macro	0.497761
recall_macro	0.539513
auc_macro	0.920938
mcc	0.512334
cohen_kappa	0.507876
04. Age Metrics
metric	value
accuracy	0.60743
balanced_accuracy	0.611859
f1_macro	0.575415
f1_weighted	0.603212
precision_macro	0.559893
recall_macro	0.611859
auc_macro	0.888551
mcc	0.502952
cohen_kappa	0.498423
05. Condition Metrics
metric	value
accuracy	0.875542
balanced_accuracy	0.869454
f1_macro	0.872125
f1_weighted	0.874985
precision_macro	0.876127
recall_macro	0.869454
auc_macro	0.965479
mcc	0.745551
cohen_kappa	0.744436
06. Combined Per Class
class	precision	recall	f1-score
20-29_SunExposed	0.706522	0.855263	0.77381
20-29_NotExposed	0.607477	0.714286	0.656566
30-39_SunExposed	0.444444	0.394366	0.41791
30-39_NotExposed	0.626506	0.590909	0.608187
40-49_SunExposed	0.426966	0.690909	0.527778
40-49_NotExposed	0.298578	0.45	0.358974
50-59_SunExposed	0.663366	0.300448	0.41358
50-59_NotExposed	0.549451	0.343643	0.422833
60-69_SunExposed	0.759091	0.835	0.795238
60-69_NotExposed	0.685246	0.743772	0.713311
70-79_SunExposed	0	0	0
70-79_NotExposed	0.205479	0.555556	0.3
07. Age Per Class
class	precision	recall	f1-score
20-29	0.808081	0.958084	0.876712
30-39	0.574194	0.559748	0.566879
40-49	0.397516	0.512	0.447552
50-59	0.590778	0.398833	0.47619
60-69	0.738791	0.787942	0.762575
70-79	0.25	0.454545	0.322581
08. Condition Per Class
class	precision	recall	f1-score
SunExposed	0.879205	0.824964	0.851221
NotExposed	0.873049	0.913943	0.893028
