## Supplementary Table 10 for "Scalable Computational Phenomics of Nuclear Morphology"

### Sheet: FIB
Fibroblast (FIB)
01. All Level Metrics
level	accuracy	balanced_accuracy	f1_macro	f1_weighted	precision_macro	recall_macro	auc_macro	mcc	cohen_kappa
age_6class	0.534419	0.529659	0.507862	0.52161	0.505857	0.529659	0.837379	0.398617	0.392646
cond_2class	0.945116	0.945997	0.944608	0.94519	0.943596	0.945997	0.989801	0.88959	0.889237
composite_12class	0.541395	0.53256	0.509735	0.529635	0.529675	0.53256	0.907023	0.488404	0.480848
02. Combined 12-Class Report
	precision	recall	f1-score
20-29_SunExposed	0.847059	0.808989	0.827586
20-29_NotExposed	0.793651	0.961538	0.869565
30-39_SunExposed	0.439394	0.349398	0.389262
30-39_NotExposed	0.328767	0.699029	0.447205
40-49_SunExposed	0.454545	0.27972	0.34632
40-49_NotExposed	0.264151	0.414201	0.322581
50-59_SunExposed	0.547486	0.323432	0.406639
50-59_NotExposed	0.467811	0.290667	0.358553
60-69_SunExposed	0.546125	0.948718	0.693208
60-69_NotExposed	0.862876	0.638614	0.733997
70-79_SunExposed	0.518519	0.518519	0.518519
70-79_NotExposed	0.285714	0.157895	0.20339
accuracy	0.541395	0.541395	0.541395
macro avg	0.529675	0.53256	0.509735
weighted avg	0.56887	0.541395	0.529635
03. Combined Metrics
metric	value
accuracy	0.541395
balanced_accuracy	0.53256
f1_macro	0.509735
f1_weighted	0.529635
precision_macro	0.529675
recall_macro	0.53256
auc_macro	0.907023
mcc	0.488404
cohen_kappa	0.480848
04. Age Metrics
metric	value
accuracy	0.534419
balanced_accuracy	0.529659
f1_macro	0.507862
f1_weighted	0.52161
precision_macro	0.505857
recall_macro	0.529659
auc_macro	0.837379
mcc	0.398617
cohen_kappa	0.392646
05. Condition Metrics
metric	value
accuracy	0.945116
balanced_accuracy	0.945997
f1_macro	0.944608
f1_weighted	0.94519
precision_macro	0.943596
recall_macro	0.945997
auc_macro	0.989801
mcc	0.88959
cohen_kappa	0.889237
06. Combined Per Class
class	precision	recall	f1-score
20-29_SunExposed	0.847059	0.808989	0.827586
20-29_NotExposed	0.793651	0.961538	0.869565
30-39_SunExposed	0.439394	0.349398	0.389262
30-39_NotExposed	0.328767	0.699029	0.447205
40-49_SunExposed	0.454545	0.27972	0.34632
40-49_NotExposed	0.264151	0.414201	0.322581
50-59_SunExposed	0.547486	0.323432	0.406639
50-59_NotExposed	0.467811	0.290667	0.358553
60-69_SunExposed	0.546125	0.948718	0.693208
60-69_NotExposed	0.862876	0.638614	0.733997
70-79_SunExposed	0.518519	0.518519	0.518519
70-79_NotExposed	0.285714	0.157895	0.20339
07. Age Per Class
class	precision	recall	f1-score
20-29	0.839623	0.92228	0.879012
30-39	0.341463	0.526882	0.414376
40-49	0.300813	0.355769	0.325991
50-59	0.482412	0.283186	0.356877
60-69	0.659064	0.76676	0.708844
70-79	0.411765	0.323077	0.362069
08. Condition Per Class
class	precision	recall	f1-score
SunExposed	0.925025	0.954023	0.9393
NotExposed	0.962167	0.937972	0.949915
