## Supplementary Table 11 for "Scalable Computational Phenomics of Nuclear Morphology"

### Sheet: HFL
Hair Follicle (HFL)
01. All Level Metrics
level	accuracy	balanced_accuracy	f1_macro	f1_weighted	precision_macro	recall_macro	auc_macro	mcc	cohen_kappa
age_6class	0.547645	0.648836	0.55545	0.551297	0.548329	0.648836	0.903889	0.456634	0.444716
cond_2class	0.945396	0.945493	0.944656	0.945444	0.94393	0.945493	0.987472	0.889421	0.889319
composite_12class	0.55621	0.634086	0.543971	0.539941	0.566017	0.634086	0.953525	0.521423	0.508252
02. Combined 12-Class Report
	precision	recall	f1-score
20-29_SunExposed	0.92437	0.982143	0.952381
20-29_NotExposed	0.925	0.895161	0.909836
30-39_SunExposed	0.755102	0.45122	0.564885
30-39_NotExposed	0.41629	0.867925	0.562691
40-49_SunExposed	0.306024	0.992188	0.467772
40-49_NotExposed	0.492063	0.194969	0.279279
50-59_SunExposed	0.188406	0.05	0.0790274
50-59_NotExposed	0.584229	0.488024	0.531811
60-69_SunExposed	0.893333	0.614679	0.728261
60-69_NotExposed	0.754032	0.623333	0.682482
70-79_SunExposed	0.322581	0.526316	0.4
70-79_NotExposed	0.230769	0.923077	0.369231
accuracy	0.55621	0.55621	0.55621
macro avg	0.566017	0.634086	0.543971
weighted avg	0.598976	0.55621	0.539941
03. Combined Metrics
metric	value
accuracy	0.55621
balanced_accuracy	0.634086
f1_macro	0.543971
f1_weighted	0.539941
precision_macro	0.566017
recall_macro	0.634086
auc_macro	0.953525
mcc	0.521423
cohen_kappa	0.508252
04. Age Metrics
metric	value
accuracy	0.547645
balanced_accuracy	0.648836
f1_macro	0.55545
f1_weighted	0.551297
precision_macro	0.548329
recall_macro	0.648836
auc_macro	0.903889
mcc	0.456634
cohen_kappa	0.444716
05. Condition Metrics
metric	value
accuracy	0.945396
balanced_accuracy	0.945493
f1_macro	0.944656
f1_weighted	0.945444
precision_macro	0.94393
recall_macro	0.945493
auc_macro	0.987472
mcc	0.889421
cohen_kappa	0.889319
06. Combined Per Class
class	precision	recall	f1-score
20-29_SunExposed	0.92437	0.982143	0.952381
20-29_NotExposed	0.925	0.895161	0.909836
30-39_SunExposed	0.755102	0.45122	0.564885
30-39_NotExposed	0.41629	0.867925	0.562691
40-49_SunExposed	0.306024	0.992188	0.467772
40-49_NotExposed	0.492063	0.194969	0.279279
50-59_SunExposed	0.188406	0.05	0.0790274
50-59_NotExposed	0.584229	0.488024	0.531811
60-69_SunExposed	0.893333	0.614679	0.728261
60-69_NotExposed	0.754032	0.623333	0.682482
70-79_SunExposed	0.322581	0.526316	0.4
70-79_NotExposed	0.230769	0.923077	0.369231
07. Age Per Class
class	precision	recall	f1-score
20-29	0.966245	0.970339	0.968288
30-39	0.465517	0.718085	0.564854
40-49	0.327731	0.543554	0.408912
50-59	0.489552	0.276094	0.353068
60-69	0.81016	0.584942	0.679372
70-79	0.230769	0.8	0.358209
08. Condition Per Class
class	precision	recall	f1-score
SunExposed	0.930372	0.946276	0.938257
NotExposed	0.957488	0.944709	0.951056
