## Supplementary Table 12 for "Scalable Computational Phenomics of Nuclear Morphology"

### Sheet: KER
Keratinocyte (KER)
01. All Level Metrics
level	accuracy	balanced_accuracy	f1_macro	f1_weighted	precision_macro	recall_macro	auc_macro	mcc	cohen_kappa
age_6class	0.655982	0.693242	0.665996	0.653575	0.651302	0.693242	0.916369	0.553594	0.552849
cond_2class	0.93818	0.935468	0.936655	0.93809	0.938011	0.935468	0.984189	0.873476	0.873322
composite_12class	0.649113	0.683411	0.65713	0.639295	0.660239	0.683411	0.958973	0.603915	0.600785
02. Combined 12-Class Report
	precision	recall	f1-score
20-29_SunExposed	0.805825	0.988095	0.887701
20-29_NotExposed	0.8125	0.656566	0.726257
30-39_SunExposed	0.821429	0.597403	0.691729
30-39_NotExposed	0.74	0.795699	0.766839
40-49_SunExposed	0.5	0.743802	0.598007
40-49_NotExposed	0.351648	0.20915	0.262295
50-59_SunExposed	0.657895	0.638298	0.647948
50-59_NotExposed	0.534722	0.47678	0.504092
60-69_SunExposed	0.942029	0.616114	0.744986
60-69_NotExposed	0.655422	0.894737	0.756606
70-79_SunExposed	0.52	0.722222	0.604651
70-79_NotExposed	0.581395	0.862069	0.694444
accuracy	0.649113	0.649113	0.649113
macro avg	0.660239	0.683411	0.65713
weighted avg	0.656014	0.649113	0.639295
03. Combined Metrics
metric	value
accuracy	0.649113
balanced_accuracy	0.683411
f1_macro	0.65713
f1_weighted	0.639295
precision_macro	0.660239
recall_macro	0.683411
auc_macro	0.958973
mcc	0.603915
cohen_kappa	0.600785
04. Age Metrics
metric	value
accuracy	0.655982
balanced_accuracy	0.693242
f1_macro	0.665996
f1_weighted	0.653575
precision_macro	0.651302
recall_macro	0.693242
auc_macro	0.916369
mcc	0.553594
cohen_kappa	0.552849
05. Condition Metrics
metric	value
accuracy	0.93818
balanced_accuracy	0.935468
f1_macro	0.936655
f1_weighted	0.93809
precision_macro	0.938011
recall_macro	0.935468
auc_macro	0.984189
mcc	0.873476
cohen_kappa	0.873322
06. Combined Per Class
class	precision	recall	f1-score
20-29_SunExposed	0.805825	0.988095	0.887701
20-29_NotExposed	0.8125	0.656566	0.726257
30-39_SunExposed	0.821429	0.597403	0.691729
30-39_NotExposed	0.74	0.795699	0.766839
40-49_SunExposed	0.5	0.743802	0.598007
40-49_NotExposed	0.351648	0.20915	0.262295
50-59_SunExposed	0.657895	0.638298	0.647948
50-59_NotExposed	0.534722	0.47678	0.504092
60-69_SunExposed	0.942029	0.616114	0.744986
60-69_NotExposed	0.655422	0.894737	0.756606
70-79_SunExposed	0.52	0.722222	0.604651
70-79_NotExposed	0.581395	0.862069	0.694444
07. Age Per Class
class	precision	recall	f1-score
20-29	0.813187	0.808743	0.810959
30-39	0.767296	0.717647	0.741641
40-49	0.46595	0.474453	0.470163
50-59	0.591549	0.526882	0.557346
60-69	0.742806	0.801942	0.771242
70-79	0.527027	0.829787	0.644628
08. Condition Per Class
class	precision	recall	f1-score
SunExposed	0.936986	0.91689	0.926829
NotExposed	0.939036	0.954046	0.946482
