## Supplementary Table 13 for "Scalable Computational Phenomics of Nuclear Morphology"

### Sheet: SEB
Sebaceous Gland (SEB)
01. All Level Metrics
level	accuracy	balanced_accuracy	f1_macro	f1_weighted	precision_macro	recall_macro	auc_macro	mcc	cohen_kappa
age_6class	0.560494	0.58851	0.552058	0.517538	0.594046	0.58851	0.88428	0.473748	0.44206
cond_2class	0.935802	0.931669	0.934105	0.935594	0.937327	0.931669	0.99299	0.868977	0.868263
composite_12class	0.548148	0.562834	0.539707	0.510965	0.600266	0.562834	0.934366	0.509084	0.492892
02. Combined 12-Class Report
	precision	recall	f1-score
20-29_SunExposed	0.90625	0.878788	0.892308
20-29_NotExposed	0.76087	0.813953	0.786517
30-39_SunExposed	0.4	0.242424	0.301887
30-39_NotExposed	0.478261	0.52381	0.5
40-49_SunExposed	0.361702	0.618182	0.456376
40-49_NotExposed	0.291667	0.788732	0.425856
50-59_SunExposed	0.529412	0.166667	0.253521
50-59_NotExposed	0.551724	0.109589	0.182857
60-69_SunExposed	0.678082	0.908257	0.776471
60-69_NotExposed	0.745223	0.795918	0.769737
70-79_SunExposed	1	0.6	0.75
70-79_NotExposed	0.5	0.307692	0.380952
accuracy	0.548148	0.548148	0.548148
macro avg	0.600266	0.562834	0.539707
weighted avg	0.585431	0.548148	0.510965
03. Combined Metrics
metric	value
accuracy	0.548148
balanced_accuracy	0.562834
f1_macro	0.539707
f1_weighted	0.510965
precision_macro	0.600266
recall_macro	0.562834
auc_macro	0.934366
mcc	0.509084
cohen_kappa	0.492892
04. Age Metrics
metric	value
accuracy	0.560494
balanced_accuracy	0.58851
f1_macro	0.552058
f1_weighted	0.517538
precision_macro	0.594046
recall_macro	0.58851
auc_macro	0.88428
mcc	0.473748
cohen_kappa	0.44206
05. Condition Metrics
metric	value
accuracy	0.935802
balanced_accuracy	0.931669
f1_macro	0.934105
f1_weighted	0.935594
precision_macro	0.937327
recall_macro	0.931669
auc_macro	0.99299
mcc	0.868977
cohen_kappa	0.868263
06. Combined Per Class
class	precision	recall	f1-score
20-29_SunExposed	0.90625	0.878788	0.892308
20-29_NotExposed	0.76087	0.813953	0.786517
30-39_SunExposed	0.4	0.242424	0.301887
30-39_NotExposed	0.478261	0.52381	0.5
40-49_SunExposed	0.361702	0.618182	0.456376
40-49_NotExposed	0.291667	0.788732	0.425856
50-59_SunExposed	0.529412	0.166667	0.253521
50-59_NotExposed	0.551724	0.109589	0.182857
60-69_SunExposed	0.678082	0.908257	0.776471
60-69_NotExposed	0.745223	0.795918	0.769737
70-79_SunExposed	1	0.6	0.75
70-79_NotExposed	0.5	0.307692	0.380952
07. Age Per Class
class	precision	recall	f1-score
20-29	0.833333	0.855263	0.844156
30-39	0.470588	0.426667	0.447552
40-49	0.326389	0.746032	0.454106
50-59	0.537037	0.114173	0.188312
60-69	0.730263	0.867188	0.792857
70-79	0.666667	0.521739	0.585366
08. Condition Per Class
class	precision	recall	f1-score
SunExposed	0.945783	0.902299	0.923529
NotExposed	0.92887	0.961039	0.944681
