## Supplementary Table 14 for "Scalable Computational Phenomics of Nuclear Morphology"

### Sheet: SWT
Sweat Gland (SWT)
01. All Level Metrics
level	accuracy	balanced_accuracy	f1_macro	f1_weighted	precision_macro	recall_macro	auc_macro	mcc	cohen_kappa
age_6class	0.521303	0.48735	0.461506	0.504259	0.457908	0.48735	0.824855	0.383828	0.375736
cond_2class	0.847118	0.846597	0.846128	0.847211	0.845757	0.846597	0.960081	0.692353	0.692274
composite_12class	0.473684	0.408321	0.345213	0.427215	0.351581	0.408321	0.870375	0.414136	0.404687
02. Combined 12-Class Report
	precision	recall	f1-score
20-29_SunExposed	0.363636	0.851064	0.509554
20-29_NotExposed	0	0	0
30-39_SunExposed	0.263158	0.0980392	0.142857
30-39_NotExposed	0.367089	0.5	0.423358
40-49_SunExposed	0.462366	0.5	0.480447
40-49_NotExposed	0.286458	0.544554	0.375427
50-59_SunExposed	0.486486	0.103448	0.170616
50-59_NotExposed	0.524752	0.257282	0.345277
60-69_SunExposed	0.557621	0.867052	0.678733
60-69_NotExposed	0.666667	0.792453	0.724138
70-79_SunExposed	0.185185	0.333333	0.238095
70-79_NotExposed	0.0555556	0.0526316	0.0540541
accuracy	0.473684	0.473684	0.473684
macro avg	0.351581	0.408321	0.345213
weighted avg	0.46356	0.473684	0.427215
03. Combined Metrics
metric	value
accuracy	0.473684
balanced_accuracy	0.408321
f1_macro	0.345213
f1_weighted	0.427215
precision_macro	0.351581
recall_macro	0.408321
auc_macro	0.870375
mcc	0.414136
cohen_kappa	0.404687
04. Age Metrics
metric	value
accuracy	0.521303
balanced_accuracy	0.48735
f1_macro	0.461506
f1_weighted	0.504259
precision_macro	0.457908
recall_macro	0.48735
auc_macro	0.824855
mcc	0.383828
cohen_kappa	0.375736
05. Condition Metrics
metric	value
accuracy	0.847118
balanced_accuracy	0.846597
f1_macro	0.846128
f1_weighted	0.847211
precision_macro	0.845757
recall_macro	0.846597
auc_macro	0.960081
mcc	0.692353
cohen_kappa	0.692274
06. Combined Per Class
class	precision	recall	f1-score
20-29_SunExposed	0.363636	0.851064	0.509554
20-29_NotExposed	0	0	0
30-39_SunExposed	0.263158	0.0980392	0.142857
30-39_NotExposed	0.367089	0.5	0.423358
40-49_SunExposed	0.462366	0.5	0.480447
40-49_NotExposed	0.286458	0.544554	0.375427
50-59_SunExposed	0.486486	0.103448	0.170616
50-59_NotExposed	0.524752	0.257282	0.345277
60-69_SunExposed	0.557621	0.867052	0.678733
60-69_NotExposed	0.666667	0.792453	0.724138
70-79_SunExposed	0.185185	0.333333	0.238095
70-79_NotExposed	0.0555556	0.0526316	0.0540541
07. Age Per Class
class	precision	recall	f1-score
20-29	0.718182	0.77451	0.745283
30-39	0.358491	0.348624	0.353488
40-49	0.379913	0.465241	0.418269
50-59	0.507463	0.268421	0.351119
60-69	0.625506	0.802597	0.703072
70-79	0.157895	0.264706	0.197802
08. Condition Per Class
class	precision	recall	f1-score
SunExposed	0.827027	0.840659	0.833787
NotExposed	0.864486	0.852535	0.858469
