## Supplementary Table 15 for "Scalable Computational Phenomics of Nuclear Morphology"

### Sheet: Cross Prediction
cross_direction	true_age_bracket	n_bags	mean_age_shift_years	std_age_shift_years	pct_predicted_older	pct_predicted_younger
SunExp→NotExp_model	20-29	5383	0.25079	1.57563	2.48932	0
NotExp→SunExp_model	20-29	6160	3.61201	5.04779	35.1786	0
SunExp→NotExp_model	30-39	5028	6.1257	7.94762	53.0628	5.64837
NotExp→SunExp_model	30-39	5944	0.247308	2.8043	2.92732	1.58143
SunExp→NotExp_model	40-49	8327	1.08202	4.28045	13.2581	2.44986
NotExp→SunExp_model	40-49	9790	1.45659	10.0679	43.2891	36.3943
SunExp→NotExp_model	50-59	17234	-4.63212	6.88255	10.3574	55.9998
NotExp→SunExp_model	50-59	20748	-6.38471	10.9145	12.9073	43.1608
SunExp→NotExp_model	60-69	16815	-1.31668	4.56668	0.404401	9.27743
NotExp→SunExp_model	60-69	20980	-0.633937	4.54398	4.65205	9.13251
SunExp→NotExp_model	70-79	1520	-10.5	3.59394	0	98.4211
NotExp→SunExp_model	70-79	1961	-9.80112	4.76073	0	90.719
