## Supplementary Table 16 for "Scalable Computational Phenomics of Nuclear Morphology"

### Sheet: Training Loss
cell_type	epoch	loss
Keratinocyte	1	2.0741
Keratinocyte	2	1.9192
Keratinocyte	3	1.9145
Keratinocyte	4	1.9321
Keratinocyte	5	2.0562
Keratinocyte	6	1.91
Keratinocyte	7	1.8937
Keratinocyte	8	2.059
Keratinocyte	9	1.9146
Keratinocyte	10	2.0706
Keratinocyte	11	1.8883
Keratinocyte	12	2.0374
Keratinocyte	13	1.8567
Keratinocyte	14	1.9719
Keratinocyte	15	1.8022
Keratinocyte	16	1.9259
Keratinocyte	17	1.7693
Keratinocyte	18	1.9224
Keratinocyte	19	1.9145
Keratinocyte	20	1.7262
Keratinocyte	21	1.7153
Keratinocyte	22	1.7201
Keratinocyte	23	1.7064
Keratinocyte	24	1.6809
Keratinocyte	25	1.6642
Keratinocyte	26	1.6514
Keratinocyte	27	1.6401
Keratinocyte	28	1.6305
Keratinocyte	29	1.6245
Keratinocyte	30	1.6593
Keratinocyte	31	1.614
Keratinocyte	32	1.5973
Keratinocyte	33	1.6132
Keratinocyte	34	1.5934
Keratinocyte	35	1.5843
Keratinocyte	36	1.604
Keratinocyte	37	1.7505
Keratinocyte	38	1.5745
Keratinocyte	39	1.56
Keratinocyte	40	1.7407
Keratinocyte	41	1.7121
Keratinocyte	42	1.5845
Keratinocyte	43	1.5764
Keratinocyte	44	1.7271
Keratinocyte	45	1.5478
Keratinocyte	46	1.6945
Keratinocyte	47	1.5264
Keratinocyte	48	1.5347
Keratinocyte	49	1.5239
Keratinocyte	50	1.534
Keratinocyte	51	1.5295
Keratinocyte	52	1.6566
Keratinocyte	53	1.6594
Keratinocyte	54	1.6752
Keratinocyte	55	1.5094
Keratinocyte	56	1.5352
Keratinocyte	57	1.5148
Keratinocyte	58	1.5072
Keratinocyte	59	1.6565
Keratinocyte	60	1.6437
Keratinocyte	61	1.508
Keratinocyte	62	1.4901
Keratinocyte	63	1.4904
Keratinocyte	64	1.4964
Keratinocyte	65	1.655
Keratinocyte	66	1.5092
Keratinocyte	67	1.4881
Keratinocyte	68	1.4857
Keratinocyte	69	1.6225
Keratinocyte	70	1.4999
Keratinocyte	71	1.6263
Keratinocyte	72	1.4786
Keratinocyte	73	1.6316
Keratinocyte	74	1.4829
Keratinocyte	75	1.474
Keratinocyte	76	1.484
Keratinocyte	77	1.6231
Keratinocyte	78	1.4634
Keratinocyte	79	1.6197
Keratinocyte	80	1.6269
Keratinocyte	81	1.4669
Keratinocyte	82	1.4757
Keratinocyte	83	1.4744
Keratinocyte	84	1.4786
Keratinocyte	85	1.6234
Keratinocyte	86	1.4743
Keratinocyte	87	1.4754
Keratinocyte	88	1.6154
Keratinocyte	89	1.4584
Keratinocyte	90	1.4718
Keratinocyte	91	1.4549
Keratinocyte	92	1.4904
Keratinocyte	93	1.4653
Keratinocyte	94	1.4713
Keratinocyte	95	1.4749
Keratinocyte	96	1.4574
Keratinocyte	97	1.6319
Keratinocyte	98	1.4661
Keratinocyte	99	1.4821
Keratinocyte	100	1.4833
Hair follicle	1	1.9085
Hair follicle	2	1.9055
Hair follicle	3	1.9094
Hair follicle	4	1.8967
Hair follicle	5	1.9014
Hair follicle	6	1.8956
Hair follicle	7	1.8889
Hair follicle	8	1.8739
Hair follicle	9	1.8852
Hair follicle	10	1.838
Hair follicle	11	1.8233
Hair follicle	12	1.7971
Hair follicle	13	1.7978
Hair follicle	14	1.7443
Hair follicle	15	1.7328
Hair follicle	16	1.7109
Hair follicle	17	1.6776
Hair follicle	18	1.6979
Hair follicle	19	1.6487
Hair follicle	20	1.6417
Hair follicle	21	1.6326
Hair follicle	22	1.6526
Hair follicle	23	1.6406
Hair follicle	24	1.6276
Hair follicle	25	1.6335
Hair follicle	26	1.6196
Hair follicle	27	1.6235
Hair follicle	28	1.6167
Hair follicle	29	1.6163
Hair follicle	30	1.6042
Hair follicle	31	1.6191
Hair follicle	32	1.6057
Hair follicle	33	1.5969
Hair follicle	34	1.5915
Hair follicle	35	1.5733
Hair follicle	36	1.5741
Hair follicle	37	1.5886
Hair follicle	38	1.577
Hair follicle	39	1.5864
Hair follicle	40	1.5521
Hair follicle	41	1.5615
Hair follicle	42	1.5521
Hair follicle	43	1.5614
Hair follicle	44	1.5574
Hair follicle	45	1.5551
Hair follicle	46	1.5613
Hair follicle	47	1.5518
Hair follicle	48	1.5515
Hair follicle	49	1.5347
Hair follicle	50	1.5325
Hair follicle	51	1.5513
Hair follicle	52	1.5308
Hair follicle	53	1.5428
Hair follicle	54	1.5456
Hair follicle	55	1.5355
Hair follicle	56	1.5372
Hair follicle	57	1.5325
Hair follicle	58	1.5268
Hair follicle	59	1.5273
Hair follicle	60	1.5277
Hair follicle	61	1.5172
Hair follicle	62	1.5202
Hair follicle	63	1.5357
Hair follicle	64	1.5121
Hair follicle	65	1.4991
Hair follicle	66	1.5115
Hair follicle	67	1.5159
Hair follicle	68	1.5013
Hair follicle	69	1.4989
Hair follicle	70	1.5007
Hair follicle	71	1.4947
Hair follicle	72	1.5055
Hair follicle	73	1.5254
Hair follicle	74	1.5126
Hair follicle	75	1.4881
Hair follicle	76	1.492
Hair follicle	77	1.4937
Hair follicle	78	1.5121
Hair follicle	79	1.4772
Hair follicle	80	1.4861
Hair follicle	81	1.4924
Hair follicle	82	1.4965
Hair follicle	83	1.487
Hair follicle	84	1.4881
Hair follicle	85	1.4989
Hair follicle	86	1.4981
Hair follicle	87	1.4852
Hair follicle	88	1.4813
Hair follicle	89	1.4994
Hair follicle	90	1.5023
Hair follicle	91	1.4985
Hair follicle	92	1.4804
Hair follicle	93	1.4815
Hair follicle	94	1.4967
Hair follicle	95	1.4765
Hair follicle	96	1.4998
Hair follicle	97	1.4932
Hair follicle	98	1.501
Hair follicle	99	1.4916
Hair follicle	100	1.4781
Sebaceous Gland	1	1.9429
Sebaceous Gland	2	1.9703
Sebaceous Gland	3	1.9319
Sebaceous Gland	4	1.9355
Sebaceous Gland	5	1.9459
Sebaceous Gland	6	1.9212
Sebaceous Gland	7	1.9397
Sebaceous Gland	8	1.9528
Sebaceous Gland	9	1.9193
Sebaceous Gland	10	1.8953
Sebaceous Gland	11	1.8704
Sebaceous Gland	12	1.8369
Sebaceous Gland	13	1.8324
Sebaceous Gland	14	1.8423
Sebaceous Gland	15	1.8174
Sebaceous Gland	16	1.8153
Sebaceous Gland	17	1.7964
Sebaceous Gland	18	1.7956
Sebaceous Gland	19	1.8045
Sebaceous Gland	20	1.7885
Sebaceous Gland	21	1.7971
Sebaceous Gland	22	1.7767
Sebaceous Gland	23	1.7741
Sebaceous Gland	24	1.7695
Sebaceous Gland	25	1.7882
Sebaceous Gland	26	1.7773
Sebaceous Gland	27	1.744
Sebaceous Gland	28	1.7591
Sebaceous Gland	29	1.7314
Sebaceous Gland	30	1.7274
Sebaceous Gland	31	1.7096
Sebaceous Gland	32	1.7144
Sebaceous Gland	33	1.7098
Sebaceous Gland	34	1.6919
Sebaceous Gland	35	1.7134
Sebaceous Gland	36	1.709
Sebaceous Gland	37	1.6757
Sebaceous Gland	38	1.6718
Sebaceous Gland	39	1.6656
Sebaceous Gland	40	1.6782
Sebaceous Gland	41	1.6919
Sebaceous Gland	42	1.6757
Sebaceous Gland	43	1.6434
Sebaceous Gland	44	1.6574
Sebaceous Gland	45	1.6234
Sebaceous Gland	46	1.6258
Sebaceous Gland	47	1.6227
Sebaceous Gland	48	1.6142
Sebaceous Gland	49	1.607
Sebaceous Gland	50	1.6007
Sebaceous Gland	51	1.5925
Sebaceous Gland	52	1.5958
Sebaceous Gland	53	1.5859
Sebaceous Gland	54	1.593
Sebaceous Gland	55	1.5931
Sebaceous Gland	56	1.5822
Sebaceous Gland	57	1.6119
Sebaceous Gland	58	1.5784
Sebaceous Gland	59	1.5903
Sebaceous Gland	60	1.5757
Sebaceous Gland	61	1.5893
Sebaceous Gland	62	1.5783
Sebaceous Gland	63	1.5683
Sebaceous Gland	64	1.5785
Sebaceous Gland	65	1.56
Sebaceous Gland	66	1.5635
Sebaceous Gland	67	1.5679
Sebaceous Gland	68	1.5593
Sebaceous Gland	69	1.5602
Sebaceous Gland	70	1.5915
Sebaceous Gland	71	1.5656
Sebaceous Gland	72	1.5618
Sebaceous Gland	73	1.5551
Sebaceous Gland	74	1.5542
Sebaceous Gland	75	1.5661
Sebaceous Gland	76	1.5503
Sebaceous Gland	77	1.5509
Sebaceous Gland	78	1.5522
Sebaceous Gland	79	1.56
Sebaceous Gland	80	1.5584
Sebaceous Gland	81	1.568
Sebaceous Gland	82	1.5539
Sebaceous Gland	83	1.5571
Sebaceous Gland	84	1.548
Sebaceous Gland	85	1.5672
Sebaceous Gland	86	1.5432
Sebaceous Gland	87	1.5469
Sebaceous Gland	88	1.5841
Sebaceous Gland	89	1.5628
Sebaceous Gland	90	1.5635
Sebaceous Gland	91	1.5657
Sebaceous Gland	92	1.5473
Sebaceous Gland	93	1.5646
Sebaceous Gland	94	1.5496
Sebaceous Gland	95	1.5377
Sebaceous Gland	96	1.5692
Sebaceous Gland	97	1.5558
Sebaceous Gland	98	1.5448
Sebaceous Gland	99	1.55
Sebaceous Gland	100	1.5724
Sweat Gland	1	1.9024
Sweat Gland	2	1.9146
Sweat Gland	3	1.9157
Sweat Gland	4	1.9016
Sweat Gland	5	1.8961
Sweat Gland	6	1.8854
Sweat Gland	7	1.9168
Sweat Gland	8	1.9186
Sweat Gland	9	1.8777
Sweat Gland	10	1.8766
Sweat Gland	11	1.8945
Sweat Gland	12	1.8505
Sweat Gland	13	1.8631
Sweat Gland	14	1.8455
Sweat Gland	15	1.8213
Sweat Gland	16	1.8275
Sweat Gland	17	1.7946
Sweat Gland	18	1.7913
Sweat Gland	19	1.7653
Sweat Gland	20	1.7772
Sweat Gland	21	1.7377
Sweat Gland	22	1.7217
Sweat Gland	23	1.6974
Sweat Gland	24	1.6925
Sweat Gland	25	1.6899
Sweat Gland	26	1.6852
Sweat Gland	27	1.6652
Sweat Gland	28	1.6439
Sweat Gland	29	1.639
Sweat Gland	30	1.6247
Sweat Gland	31	1.6371
Sweat Gland	32	1.6157
Sweat Gland	33	1.6278
Sweat Gland	34	1.621
Sweat Gland	35	1.622
Sweat Gland	36	1.5987
Sweat Gland	37	1.5962
Sweat Gland	38	1.5923
Sweat Gland	39	1.5916
Sweat Gland	40	1.5904
Sweat Gland	41	1.5856
Sweat Gland	42	1.5742
Sweat Gland	43	1.575
Sweat Gland	44	1.5982
Sweat Gland	45	1.5885
Sweat Gland	46	1.5694
Sweat Gland	47	1.5813
Sweat Gland	48	1.5957
Sweat Gland	49	1.5777
Sweat Gland	50	1.5688
Sweat Gland	51	1.554
Sweat Gland	52	1.5691
Sweat Gland	53	1.563
Sweat Gland	54	1.5775
Sweat Gland	55	1.5948
Sweat Gland	56	1.546
Sweat Gland	57	1.5699
Sweat Gland	58	1.5863
Sweat Gland	59	1.5726
Sweat Gland	60	1.5507
Sweat Gland	61	1.5487
Sweat Gland	62	1.5552
Sweat Gland	63	1.5443
Sweat Gland	64	1.5632
Sweat Gland	65	1.5513
Sweat Gland	66	1.5503
Sweat Gland	67	1.5429
Sweat Gland	68	1.5621
Sweat Gland	69	1.5536
Sweat Gland	70	1.5645
Sweat Gland	71	1.558
Sweat Gland	72	1.5389
Sweat Gland	73	1.5363
Sweat Gland	74	1.5632
Sweat Gland	75	1.5453
Sweat Gland	76	1.5447
Sweat Gland	77	1.5544
Sweat Gland	78	1.5401
Sweat Gland	79	1.5501
Sweat Gland	80	1.5373
Sweat Gland	81	1.5548
Sweat Gland	82	1.5274
Sweat Gland	83	1.5262
Sweat Gland	84	1.542
Sweat Gland	85	1.5428
Sweat Gland	86	1.5254
Sweat Gland	87	1.5201
Sweat Gland	88	1.5389
Sweat Gland	89	1.5375
Sweat Gland	90	1.5317
Sweat Gland	91	1.5371
Sweat Gland	92	1.5461
Sweat Gland	93	1.5365
Sweat Gland	94	1.5343
Sweat Gland	95	1.5245
Sweat Gland	96	1.5424
Sweat Gland	97	1.542
Sweat Gland	98	1.5197
Sweat Gland	99	1.5449
Sweat Gland	100	1.5437
Arrector Pili	1	1.9591
Arrector Pili	2	1.9609
Arrector Pili	3	1.9507
Arrector Pili	4	1.9119
Arrector Pili	5	1.9445
Arrector Pili	6	1.9463
Arrector Pili	7	1.986
Arrector Pili	8	1.9047
Arrector Pili	9	1.9273
Arrector Pili	10	1.899
Arrector Pili	11	1.9132
Arrector Pili	12	1.9217
Arrector Pili	13	1.8905
Arrector Pili	14	1.8024
Arrector Pili	15	1.8116
Arrector Pili	16	1.8061
Arrector Pili	17	1.7719
Arrector Pili	18	1.7535
Arrector Pili	19	1.704
Arrector Pili	20	1.6872
Arrector Pili	21	1.6705
Arrector Pili	22	1.7196
Arrector Pili	23	1.7561
Arrector Pili	24	1.6795
Arrector Pili	25	1.6658
Arrector Pili	26	1.6564
Arrector Pili	27	1.6303
Arrector Pili	28	1.6114
Arrector Pili	29	1.6096
Arrector Pili	30	1.6665
Arrector Pili	31	1.6218
Arrector Pili	32	1.6291
Arrector Pili	33	1.6256
Arrector Pili	34	1.6174
Arrector Pili	35	1.6056
Arrector Pili	36	1.5698
Arrector Pili	37	1.5577
Arrector Pili	38	1.5481
Arrector Pili	39	1.553
Arrector Pili	40	1.5437
Arrector Pili	41	1.5487
Arrector Pili	42	1.5486
Arrector Pili	43	1.6108
Arrector Pili	44	1.6254
Arrector Pili	45	1.5889
Arrector Pili	46	1.5566
Arrector Pili	47	1.525
Arrector Pili	48	1.6264
Arrector Pili	49	1.511
Arrector Pili	50	1.5053
Arrector Pili	51	1.568
Arrector Pili	52	1.4939
Arrector Pili	53	1.5721
Arrector Pili	54	1.5106
Arrector Pili	55	1.4763
Arrector Pili	56	1.5447
Arrector Pili	57	1.4964
Arrector Pili	58	1.5464
Arrector Pili	59	1.5269
Arrector Pili	60	1.4909
Arrector Pili	61	1.5201
Arrector Pili	62	1.5173
Arrector Pili	63	1.5139
Arrector Pili	64	1.4835
Arrector Pili	65	1.5129
Arrector Pili	66	1.4677
Arrector Pili	67	1.5026
Arrector Pili	68	1.4605
Arrector Pili	69	1.4969
Arrector Pili	70	1.4649
Arrector Pili	71	1.4554
Arrector Pili	72	1.4285
Arrector Pili	73	1.4792
Arrector Pili	74	1.4621
Arrector Pili	75	1.4688
Arrector Pili	76	1.4327
Arrector Pili	77	1.4536
Arrector Pili	78	1.4517
Arrector Pili	79	1.426
Arrector Pili	80	1.4344
Arrector Pili	81	1.4828
Arrector Pili	82	1.4558
Arrector Pili	83	1.4257
Arrector Pili	84	1.489
Arrector Pili	85	1.4185
Arrector Pili	86	1.4228
Arrector Pili	87	1.4797
Arrector Pili	88	1.4094
Arrector Pili	89	1.4489
Arrector Pili	90	1.4284
Arrector Pili	91	1.4839
Arrector Pili	92	1.4679
Arrector Pili	93	1.4379
Arrector Pili	94	1.4567
Arrector Pili	95	1.4518
Arrector Pili	96	1.4694
Arrector Pili	97	1.5257
Arrector Pili	98	1.449
Arrector Pili	99	1.4144
Arrector Pili	100	1.4152
Fibroblast	1	1.925
Fibroblast	2	1.9267
Fibroblast	3	1.9161
Fibroblast	4	1.9141
Fibroblast	5	1.9115
Fibroblast	6	1.9077
Fibroblast	7	1.901
Fibroblast	8	1.8661
Fibroblast	9	1.8342
Fibroblast	10	1.8109
Fibroblast	11	1.7879
Fibroblast	12	1.7655
Fibroblast	13	1.7245
Fibroblast	14	1.7027
Fibroblast	15	1.6812
Fibroblast	16	1.6731
Fibroblast	17	1.6471
Fibroblast	18	1.6221
Fibroblast	19	1.6187
Fibroblast	20	1.5952
Fibroblast	21	1.5875
Fibroblast	22	1.5745
Fibroblast	23	1.5608
Fibroblast	24	1.5547
Fibroblast	25	1.5479
Fibroblast	26	1.5511
Fibroblast	27	1.5379
Fibroblast	28	1.5406
Fibroblast	29	1.5374
Fibroblast	30	1.5371
Fibroblast	31	1.5273
Fibroblast	32	1.5295
Fibroblast	33	1.5256
Fibroblast	34	1.5152
Fibroblast	35	1.5177
Fibroblast	36	1.5113
Fibroblast	37	1.5154
Fibroblast	38	1.4973
Fibroblast	39	1.4921
Fibroblast	40	1.4944
Fibroblast	41	1.4939
Fibroblast	42	1.4833
Fibroblast	43	1.4788
Fibroblast	44	1.4709
Fibroblast	45	1.4796
Fibroblast	46	1.4694
Fibroblast	47	1.4751
Fibroblast	48	1.4696
Fibroblast	49	1.458
Fibroblast	50	1.463
Fibroblast	51	1.4579
Fibroblast	52	1.4563
Fibroblast	53	1.4545
Fibroblast	54	1.4532
Fibroblast	55	1.4424
Fibroblast	56	1.438
Fibroblast	57	1.4364
Fibroblast	58	1.4376
Fibroblast	59	1.4362
Fibroblast	60	1.4291
Fibroblast	61	1.4354
Fibroblast	62	1.4344
Fibroblast	63	1.4294
Fibroblast	64	1.4267
Fibroblast	65	1.4293
Fibroblast	66	1.4294
Fibroblast	67	1.4247
Fibroblast	68	1.4198
Fibroblast	69	1.4178
Fibroblast	70	1.4252
Fibroblast	71	1.4218
Fibroblast	72	1.4287
Fibroblast	73	1.4206
Fibroblast	74	1.4072
Fibroblast	75	1.4231
Fibroblast	76	1.4116
Fibroblast	77	1.4229
Fibroblast	78	1.4097
Fibroblast	79	1.4131
Fibroblast	80	1.4158
Fibroblast	81	1.4199
Fibroblast	82	1.4215
Fibroblast	83	1.4053
Fibroblast	84	1.4104
Fibroblast	85	1.4185
Fibroblast	86	1.4097
Fibroblast	87	1.406
Fibroblast	88	1.4186
Fibroblast	89	1.4124
Fibroblast	90	1.4057
Fibroblast	91	1.4079
Fibroblast	92	1.4101
Fibroblast	93	1.4129
Fibroblast	94	1.4126
Fibroblast	95	1.4112
Fibroblast	96	1.407
Fibroblast	97	1.4075
Fibroblast	98	1.4041
Fibroblast	99	1.4146
Fibroblast	100	1.4171
Blood Vessel	1	1.9257
Blood Vessel	2	1.9312
Blood Vessel	3	1.9204
Blood Vessel	4	1.9234
Blood Vessel	5	1.9348
Blood Vessel	6	1.924
Blood Vessel	7	1.9114
Blood Vessel	8	1.9153
Blood Vessel	9	1.9103
Blood Vessel	10	1.8852
Blood Vessel	11	1.8995
Blood Vessel	12	1.8514
Blood Vessel	13	1.8571
Blood Vessel	14	1.8673
Blood Vessel	15	1.8471
Blood Vessel	16	1.8402
Blood Vessel	17	1.8399
Blood Vessel	18	1.808
Blood Vessel	19	1.8173
Blood Vessel	20	1.7948
Blood Vessel	21	1.7746
Blood Vessel	22	1.7719
Blood Vessel	23	1.748
Blood Vessel	24	1.7262
Blood Vessel	25	1.7113
Blood Vessel	26	1.6948
Blood Vessel	27	1.6878
Blood Vessel	28	1.6739
Blood Vessel	29	1.6964
Blood Vessel	30	1.6742
Blood Vessel	31	1.6511
Blood Vessel	32	1.6481
Blood Vessel	33	1.6402
Blood Vessel	34	1.6364
Blood Vessel	35	1.6325
Blood Vessel	36	1.6104
Blood Vessel	37	1.598
Blood Vessel	38	1.5979
Blood Vessel	39	1.5955
Blood Vessel	40	1.6011
Blood Vessel	41	1.5678
Blood Vessel	42	1.5809
Blood Vessel	43	1.5822
Blood Vessel	44	1.5596
Blood Vessel	45	1.5568
Blood Vessel	46	1.5531
Blood Vessel	47	1.5497
Blood Vessel	48	1.5461
Blood Vessel	49	1.5377
Blood Vessel	50	1.5382
Blood Vessel	51	1.5403
Blood Vessel	52	1.5309
Blood Vessel	53	1.5362
Blood Vessel	54	1.5415
Blood Vessel	55	1.5287
Blood Vessel	56	1.5201
Blood Vessel	57	1.531
Blood Vessel	58	1.5205
Blood Vessel	59	1.5174
Blood Vessel	60	1.5207
Blood Vessel	61	1.5095
Blood Vessel	62	1.5085
Blood Vessel	63	1.5038
Blood Vessel	64	1.5122
Blood Vessel	65	1.512
Blood Vessel	66	1.5105
Blood Vessel	67	1.5105
Blood Vessel	68	1.5027
Blood Vessel	69	1.5043
Blood Vessel	70	1.512
Blood Vessel	71	1.5101
Blood Vessel	72	1.5011
Blood Vessel	73	1.505
Blood Vessel	74	1.5008
Blood Vessel	75	1.499
Blood Vessel	76	1.5046
Blood Vessel	77	1.5059
Blood Vessel	78	1.4865
Blood Vessel	79	1.4875
Blood Vessel	80	1.4933
Blood Vessel	81	1.4972
Blood Vessel	82	1.4863
Blood Vessel	83	1.4998
Blood Vessel	84	1.4851
Blood Vessel	85	1.493
Blood Vessel	86	1.4852
Blood Vessel	87	1.5056
Blood Vessel	88	1.4944
Blood Vessel	89	1.4964
Blood Vessel	90	1.4898
Blood Vessel	91	1.4845
Blood Vessel	92	1.4883
Blood Vessel	93	1.5006
Blood Vessel	94	1.4793
Blood Vessel	95	1.5059
Blood Vessel	96	1.4975
Blood Vessel	97	1.497
Blood Vessel	98	1.5052
Blood Vessel	99	1.5046
Blood Vessel	100	1.4802
Adipocyte	1	1.9301
Adipocyte	2	1.9458
Adipocyte	3	1.9132
Adipocyte	4	1.9125
Adipocyte	5	1.9615
Adipocyte	6	1.9212
Adipocyte	7	1.9567
Adipocyte	8	1.8904
Adipocyte	9	1.8705
Adipocyte	10	1.8761
Adipocyte	11	1.8524
Adipocyte	12	1.829
Adipocyte	13	1.8292
Adipocyte	14	1.8444
Adipocyte	15	1.7852
Adipocyte	16	1.7466
Adipocyte	17	1.7494
Adipocyte	18	1.7054
Adipocyte	19	1.6918
Adipocyte	20	1.7139
Adipocyte	21	1.7033
Adipocyte	22	1.6912
Adipocyte	23	1.6666
Adipocyte	24	1.6614
Adipocyte	25	1.6983
Adipocyte	26	1.6591
Adipocyte	27	1.667
Adipocyte	28	1.6539
Adipocyte	29	1.6777
Adipocyte	30	1.6405
Adipocyte	31	1.6236
Adipocyte	32	1.6435
Adipocyte	33	1.6261
Adipocyte	34	1.6189
Adipocyte	35	1.6421
Adipocyte	36	1.6395
Adipocyte	37	1.6529
Adipocyte	38	1.6183
Adipocyte	39	1.6024
Adipocyte	40	1.6047
Adipocyte	41	1.6242
Adipocyte	42	1.582
Adipocyte	43	1.5779
Adipocyte	44	1.6097
Adipocyte	45	1.598
Adipocyte	46	1.5838
Adipocyte	47	1.5666
Adipocyte	48	1.5865
Adipocyte	49	1.5696
Adipocyte	50	1.5877
Adipocyte	51	1.5509
Adipocyte	52	1.6015
Adipocyte	53	1.535
Adipocyte	54	1.5816
Adipocyte	55	1.5574
Adipocyte	56	1.5275
Adipocyte	57	1.5259
Adipocyte	58	1.5607
Adipocyte	59	1.5346
Adipocyte	60	1.5649
Adipocyte	61	1.5579
Adipocyte	62	1.5202
Adipocyte	63	1.4988
Adipocyte	64	1.4925
Adipocyte	65	1.4944
Adipocyte	66	1.4917
Adipocyte	67	1.5191
Adipocyte	68	1.5235
Adipocyte	69	1.4932
Adipocyte	70	1.5311
Adipocyte	71	1.5033
Adipocyte	72	1.4923
Adipocyte	73	1.5438
Adipocyte	74	1.4978
Adipocyte	75	1.4955
Adipocyte	76	1.5091
Adipocyte	77	1.4985
Adipocyte	78	1.5066
Adipocyte	79	1.4711
Adipocyte	80	1.5128
Adipocyte	81	1.503
Adipocyte	82	1.5091
Adipocyte	83	1.4657
Adipocyte	84	1.5044
Adipocyte	85	1.4902
Adipocyte	86	1.4674
Adipocyte	87	1.4761
Adipocyte	88	1.5625
Adipocyte	89	1.501
Adipocyte	90	1.4795
Adipocyte	91	1.4694
Adipocyte	92	1.4689
Adipocyte	93	1.4721
Adipocyte	94	1.4868
Adipocyte	95	1.4833
Adipocyte	96	1.4636
Adipocyte	97	1.4846
Adipocyte	98	1.4824
Adipocyte	99	1.5025
Adipocyte	100	1.4935
