## Supplementary Table 17 for "Scalable Computational Phenomics of Nuclear Morphology"

### Sheet: Model Config
parameter	value	unit_or_type	definition
Condition coding	0/1	categorical	0 = non-exposed; 1 = sun-exposed
Age grid	25-75	years	51 model grid points at one-year spacing
Normalized age	t=(age-25)/50	unitless	Maps the model grid to [0,1]
Young-reference selection	t < 0.3	unitless	Cross-sectional young-reference sampling rule
Old-reference selection	t > 0.7	unitless	Cross-sectional old-reference sampling rule
CFM interpolation	x_t=(1-t)x_0+t x_1	feature units	Linear conditional flow-matching path
CFM target	u_t=x_1-x_0	feature units	Target population-transport direction
Velocity field	dx/dt=f_theta(x,t,c)	feature units / normalized age	Condition-dependent Neural ODE field
Hidden layers	3	layers	Multilayer perceptron
Hidden width	128	units/layer	All hidden layers
Activation	Softplus	function	Hidden-layer activation
Batch size	2048	pairs	CFM training batch
Epochs	100	epochs	Training duration
Learning rate	0.001		AdamW initial learning rate
Weight decay	1e-05		AdamW weight decay
ODE solver	dopri5	solver	Adaptive Dormand-Prince integration
ODE relative tolerance	0.0001		Integration tolerance
ODE absolute tolerance	0.0001		Integration tolerance
Random seed	42		Configured reproducibility seed
Models	8	cell-type-specific models	One model for each reported cell type
