## Supplementary Table 18 for "Scalable Computational Phenomics of Nuclear Morphology"

### Sheet: Flow Summary
cell_type	condition	mean_consistency	mean_velocity	mean_velocity_sd	mean_coefficient_of_variation	n_age_points
Adipocyte	exposed	0.5488	4.8834	3.7426	0.8952	10
Adipocyte	protected	0.5491	4.7128	3.5993	0.8902	10
Arrector Pili	exposed	0.5823	4.76	3.2595	0.7329	10
Arrector Pili	protected	0.5792	4.7079	3.2411	0.7463	10
Blood Vessel	exposed	0.5763	4.6535	3.2115	0.7497	10
Blood Vessel	protected	0.577	4.6008	3.1784	0.7468	10
Fibroblast	exposed	0.6021	4.7963	2.9755	0.6751	10
Fibroblast	protected	0.4568	4.6623	5.1523	1.3035	10
Hair follicle	exposed	0.6012	4.7816	3.0093	0.6748	10
Hair follicle	protected	0.5914	4.647	3.0183	0.7073	10
Keratinocyte	exposed	0.5154	4.6547	4.1323	0.9697	10
Keratinocyte	protected	0.5221	4.5072	3.8829	0.9446	10
Sebaceous Gland	exposed	0.6035	4.5316	2.853	0.6747	10
Sebaceous Gland	protected	0.6084	4.421	2.7194	0.6604	10
Sweat Gland	exposed	0.585	4.582	3.1231	0.7378	10
Sweat Gland	protected	0.5892	4.5179	3.0191	0.7258	10
