## Supplementary Table 19 for "Scalable Computational Phenomics of Nuclear Morphology"

### Sheet: CrossCell Summary
cell_type	mlp_mae_exposed	mlp_mae_protected	trajectory_mae_exposed	trajectory_mae_protected	mlp_r2_exposed	mlp_r2_protected	max_condition_divergence	divergence_auc	mean_flow_consistency_exposed	mean_flow_consistency_protected	counterfactual_max_abs_shift	counterfactual_top_feature_delta
Keratinocyte	9.45868	10.4281	20.5333	20.2507	-0.0725768	0.0259411	0.026	0.6203	0.5154	0.5221	0.0671606	-0.0671606
Hair follicle	9.38881	12.1802	21.1486	20.5983	-0.0453498	0.0615692	0.0399	0.8266	0.6012	0.5914	0.147551	0.147551
Sebaceous Gland	9.63396	9.84433	20.2323	20.1452	-0.00667453	-0.0358624	0.0362	0.8167	0.6035	0.6084	0.149167	-0.149167
Sweat Gland	8.98936	9.89169	20.4359	20.6642	-0.0434282	-0.0252522	0.025	0.6765	0.585	0.5892	0.10492	0.10492
Arrector Pili	8.55528	8.88761	21.2042	21.3426	-0.0155623	-0.0191594	0.0317	0.846	0.5823	0.5792	0.0879462	-0.0879462
Fibroblast	8.91578	9.48548	20.0411	20.162	-0.0259964	-0.0011456	0.0385	1.167	0.6021	0.4568	0.0903875	-0.0903875
Blood Vessel	9.18355	10.6339	20.2856	20.2861	-0.048389	0.00189	0.0202	0.5875	0.5763	0.577	0.0702291	-0.0702291
Adipocyte	8.30619	9.46901	20.5946	20.63	-0.0232631	0.00114435	0.0312	0.9127	0.5488	0.5491	0.090809	0.090809
