## Supplementary Table 20 for "Scalable Computational Phenomics of Nuclear Morphology"

### Sheet: Age Bin Stat V and A
outcome	age_bin	n_paired_units	mean_difference	CI95_low	CI95_high	paired_t	paired_t_p	paired_cohens_dz	cohens_dz_bootstrap_CI95_low	cohens_dz_bootstrap_CI95_high	paired_t_p_Holm_within_outcome
acceleration	25-34	8	-0.0302	-0.4529	0.3926	-0.16865	0.8708	-0.0596	-0.7607	0.8635	1
acceleration	35-44	8	-0.071	-0.2658	0.1237	-0.862463	0.417	-0.3049	-1.1926	0.4878	1
acceleration	45-54	8	-0.3523	-1.1892	0.4846	-0.995506	0.3526	-0.352	-1.5885	0.3572	1
acceleration	55-64	8	-0.4378	-0.8823	0.0067	-2.32906	0.05269	-0.8234	-2.9577	-0.1398	0.2634
acceleration	65-75	8	-0.1027	-0.7115	0.5062	-0.398712	0.702	-0.141	-0.9666	0.7258	1
velocity	25-34	8	0.1321	0.0411	0.223	3.4334	0.01093	1.2139	0.7532	2.4162	0.05467
velocity	35-44	8	0.1285	0.0283	0.2287	3.03127	0.01908	1.0717	0.506	2.5013	0.07368
velocity	45-54	8	0.1002	0.0227	0.1777	3.05629	0.01842	1.0806	0.4657	2.7701	0.07368
velocity	55-64	8	0.0044	-0.0914	0.1002	0.108673	0.9165	0.0384	-0.7131	0.9953	0.9165
velocity	65-75	8	-0.0737	-0.1507	0.0033	-2.26378	0.05801	-0.8004	-2.0362	-0.2635	0.116
